# The SUbventral-Gland master Regulator (SUGR) of nematode virulence

**DOI:** 10.1101/2024.01.22.576598

**Authors:** Clement Pellegrin, Anika Damm, Alexis L. Sperling, Beth Molloy, Dio S. Shin, Jonathan Long, Paul Brett, Andrea Díaz-Tendero Bravo, Sarah Jane Lynch, Beatrice Senatori, Paulo Vieira, Joffrey Mejias, Anil Kumar, Rick E. Masonbrink, Tom R. Maier, Thomas J. Baum, Sebastian Eves-van den Akker

**Affiliations:** The Crop Science Centre, Department of Plant Sciences, University of Cambridge, Cambridge CB2 3EA, UK; Department of Biochemistry and Metabolism, John Innes Centre, Norwich NR4 7UH, UK; Mycology and Nematology Genetic Diversity and Biology Laboratory, United States Department of Agriculture - Agricultural Research Service, Beltsville, Maryland, 20705, USA; Department of Plant Pathology, Entomology and Microbiology, Iowa State University, 2213 Pammel Dr., Ames, IA 50011, USA; Genome Informatics Facility, Iowa State University, 448 Bessey Hall, Ames, IA 50011, USA

**Keywords:** Plant-parasitic nematodes, Effectors, Effector regulation, transcriptional regulation

## Abstract

All pathogens must tailor their gene expression to their environment. Therefore, targeting host:parasite biology that regulates these changes in gene expression could open up routes to pathogen control. Here, we show that in the plant-parasitic nematode *Heterodera schachtii,* host signals (termed effectostimulins) within plant roots activate the master regulator *sugr1*. SUGR1, then, directly binds effector promoters, and orchestrates their production. Effector production, in turn, facilitates host entry, releasing more effectostimulins. These data show that gene expression during the very earliest stages of parasitism is defined by a feed forward loop for host entry. Importantly, we demonstrate that blocking SUGR1 blocks parasitism, underlining the SUGR1 signalling cascade as a valuable target for crop protection. Given that nematodes also parasitise humans and other animals, the potential impact is broad: disrupting effector production could, in principle, be applied to any pathogen that secrets effectors.

**Graphical abstract:** 
