## Supplementary material for "The SUbventral-Gland master Regulator (SUGR) of nematode virulence": Table S1

### Sheet: Sheet 1
significant	p_value	term_size	query_size	intersection_size	precision	recall	term_id	source	term_name	effective_domain_size	source_order	parents	evidence_codes	intersection
TRUE	2.81268e-08	180	46	14	0.304348	0.0777778	GO:0005975	GO:BP	carbohydrate metabolic process	5400	1872	GO:0044238, GO:0071704	IEA,IEA,IEA,IEA,IEA,IEA,IEA,IEA,IEA,IEA,IEA,IEA,IEA,IEA	Hsc_gene_11134,Hsc_gene_11845,Hsc_gene_11846,Hsc_gene_13398,Hsc_gene_14897,Hsc_gene_15468,Hsc_gene_15503,Hsc_gene_15542,Hsc_gene_17172,Hsc_gene_21537,Hsc_gene_21726,Hsc_gene_21727,Hsc_gene_25603,Hsc_gene_805
TRUE	0.00186852	58	46	6	0.130435	0.103448	GO:0046488	GO:BP	phosphatidylinositol metabolic process	5400	12817	GO:0006650	IEA,IEA,IEA,IEA,IEA,IEA	Hsc_gene_14151,Hsc_gene_14153,Hsc_gene_24744,Hsc_gene_2729,Hsc_gene_2733,Hsc_gene_6112
TRUE	0.00322703	96	46	7	0.152174	0.0729167	GO:0006644	GO:BP	phospholipid metabolic process	5400	2393	GO:0006796, GO:0019637, GO:0044255	IEA,IEA,IEA,IEA,IEA,IEA,IEA	Hsc_gene_14151,Hsc_gene_14153,Hsc_gene_20483,Hsc_gene_24744,Hsc_gene_2729,Hsc_gene_2733,Hsc_gene_6112
TRUE	0.00364646	65	46	6	0.130435	0.0923077	GO:0006650	GO:BP	glycerophospholipid metabolic process	5400	2398	GO:0006644, GO:0046486	IEA,IEA,IEA,IEA,IEA,IEA	Hsc_gene_14151,Hsc_gene_14153,Hsc_gene_24744,Hsc_gene_2729,Hsc_gene_2733,Hsc_gene_6112
TRUE	0.00398558	66	46	6	0.130435	0.0909091	GO:0046486	GO:BP	glycerolipid metabolic process	5400	12815	GO:0044255	IEA,IEA,IEA,IEA,IEA,IEA	Hsc_gene_14151,Hsc_gene_14153,Hsc_gene_24744,Hsc_gene_2729,Hsc_gene_2733,Hsc_gene_6112
TRUE	0.00402559	138	46	8	0.173913	0.057971	GO:0044255	GO:BP	cellular lipid metabolic process	5400	11496	GO:0006629, GO:0044237	IEA,IEA,IEA,IEA,IEA,IEA,IEA,IEA	Hsc_gene_14151,Hsc_gene_14153,Hsc_gene_20483,Hsc_gene_21450,Hsc_gene_24744,Hsc_gene_2729,Hsc_gene_2733,Hsc_gene_6112
TRUE	0.00831436	199	46	9	0.195652	0.0452261	GO:0006629	GO:BP	lipid metabolic process	5400	2380	GO:0044238, GO:0071704	IEA,IEA,IEA,IEA,IEA,IEA,IEA,IEA,IEA	Hsc_gene_10680,Hsc_gene_14151,Hsc_gene_14153,Hsc_gene_20483,Hsc_gene_21450,Hsc_gene_24744,Hsc_gene_2729,Hsc_gene_2733,Hsc_gene_6112
FALSE	0.275256	25	46	3	0.0652174	0.12	GO:0005991	GO:BP	trehalose metabolic process	5400	1888	GO:0005984	IEA,IEA,IEA	Hsc_gene_15468,Hsc_gene_15503,Hsc_gene_15542
FALSE	0.275256	25	46	3	0.0652174	0.12	GO:0005984	GO:BP	disaccharide metabolic process	5400	1881	GO:0009311	IEA,IEA,IEA	Hsc_gene_15468,Hsc_gene_15503,Hsc_gene_15542
FALSE	0.385115	28	46	3	0.0652174	0.107143	GO:0009311	GO:BP	oligosaccharide metabolic process	5400	3513	GO:0005975	IEA,IEA,IEA	Hsc_gene_15468,Hsc_gene_15503,Hsc_gene_15542
FALSE	1	88	46	1	0.0217391	0.0113636	GO:0065003	GO:BP	protein-containing complex assembly	5400	16679	GO:0022607, GO:0043933	IEA	Hsc_gene_7348
FALSE	1	3	46	1	0.0217391	0.333333	GO:0009396	GO:BP	folic acid-containing compound biosynthetic process	5400	3521	GO:0006760, GO:0042398, GO:0042559	IEA	Hsc_gene_17116
FALSE	1	416	46	2	0.0434783	0.00480769	GO:0009889	GO:BP	regulation of biosynthetic process	5400	3807	GO:0009058, GO:0019222	IEA,IEA	Hsc_gene_22020,Hsc_gene_9210
FALSE	1	4223	46	24	0.521739	0.00568316	GO:0009987	GO:BP	cellular process	5400	3869	GO:0008150	IEA,IEA,IEA,IEA,IEA,IEA,IEA,IEA,IEA,IEA,IEA,IEA,IEA,IEA,IEA,IEA,IEA,IEA,IEA,IEA,IEA,IEA,IEA,IEA	Hsc_gene_1162,Hsc_gene_14151,Hsc_gene_14153,Hsc_gene_15332,Hsc_gene_15348,Hsc_gene_1618,Hsc_gene_17116,Hsc_gene_17406,Hsc_gene_18119,Hsc_gene_20241,Hsc_gene_20483,Hsc_gene_21450,Hsc_gene_22020,Hsc_gene_22920,Hsc_gene_24744,Hsc_gene_25214,Hsc_gene_25215,Hsc_gene_25238,Hsc_gene_2729,Hsc_gene_2733,Hsc_gene_6112,Hsc_gene_6328,Hsc_gene_7348,Hsc_gene_9210
FALSE	1	1013	46	2	0.0434783	0.00197433	GO:0010467	GO:BP	gene expression	5400	4229	GO:0009059	IEA,IEA	Hsc_gene_22020,Hsc_gene_9210
FALSE	1	415	46	2	0.0434783	0.00481928	GO:0010468	GO:BP	regulation of gene expression	5400	4230	GO:0010467, GO:0010556	IEA,IEA	Hsc_gene_22020,Hsc_gene_9210
FALSE	1	415	46	2	0.0434783	0.00481928	GO:0010556	GO:BP	regulation of macromolecule biosynthetic process	5400	4280	GO:0009059, GO:0031326, GO:0060255	IEA,IEA	Hsc_gene_22020,Hsc_gene_9210
FALSE	1	50	46	1	0.0217391	0.02	GO:0010876	GO:BP	lipid localization	5400	4545	GO:0033036	IEA	Hsc_gene_20483
FALSE	1	357	46	1	0.0217391	0.00280112	GO:0015074	GO:BP	DNA integration	5400	4881	GO:0006259	IEA	Hsc_gene_1618
FALSE	1	25	46	1	0.0217391	0.04	GO:0015711	GO:BP	organic anion transport	5400	4916	GO:0071702	IEA	Hsc_gene_20483
FALSE	1	17	46	1	0.0217391	0.0588235	GO:0015718	GO:BP	monocarboxylic acid transport	5400	4923	GO:0046942	IEA	Hsc_gene_20483
FALSE	1	18	46	1	0.0217391	0.0555556	GO:0015849	GO:BP	organic acid transport	5400	5043	GO:0071702	IEA	Hsc_gene_20483
FALSE	1	15	46	1	0.0217391	0.0666667	GO:0015908	GO:BP	fatty acid transport	5400	5090	GO:0006869, GO:0015718	IEA	Hsc_gene_20483
FALSE	1	628	46	3	0.0652174	0.00477707	GO:1901362	GO:BP	organic cyclic compound biosynthetic process	5400	22266	GO:1901360, GO:1901576	IEA,IEA,IEA	Hsc_gene_17116,Hsc_gene_22020,Hsc_gene_9210
FALSE	1	15	46	1	0.0217391	0.0666667	GO:0015909	GO:BP	long-chain fatty acid transport	5400	5091	GO:0015908	IEA	Hsc_gene_20483
FALSE	1	331	46	1	0.0217391	0.00302115	GO:0016043	GO:BP	cellular component organization	5400	5163	GO:0071840	IEA	Hsc_gene_7348
FALSE	1	774	46	2	0.0434783	0.00258398	GO:0016070	GO:BP	RNA metabolic process	5400	5184	GO:0090304	IEA,IEA	Hsc_gene_22020,Hsc_gene_9210
FALSE	1	1580	46	5	0.108696	0.00316456	GO:1901360	GO:BP	organic cyclic compound metabolic process	5400	22264	GO:0071704	IEA,IEA,IEA,IEA,IEA	Hsc_gene_1618,Hsc_gene_17116,Hsc_gene_22020,Hsc_gene_6328,Hsc_gene_9210
FALSE	1	226	46	1	0.0217391	0.00442478	GO:1901135	GO:BP	carbohydrate derivative metabolic process	5400	22080	GO:0071704	IEA	Hsc_gene_6328
FALSE	1	621	46	3	0.0652174	0.00483092	GO:0018130	GO:BP	heterocycle biosynthetic process	5400	5461	GO:0044249, GO:0046483	IEA,IEA,IEA	Hsc_gene_17116,Hsc_gene_22020,Hsc_gene_9210
FALSE	1	387	46	2	0.0434783	0.00516796	GO:0019219	GO:BP	regulation of nucleobase-containing compound metabolic process	5400	5852	GO:0006139, GO:0031323, GO:0051171, GO:0080090	IEA,IEA	Hsc_gene_22020,Hsc_gene_9210
FALSE	1	440	46	2	0.0434783	0.00454545	GO:0019222	GO:BP	regulation of metabolic process	5400	5855	GO:0008152, GO:0050789	IEA,IEA	Hsc_gene_22020,Hsc_gene_9210
FALSE	1	8	46	1	0.0217391	0.125	GO:0009116	GO:BP	nucleoside metabolic process	5400	3341	GO:0055086, GO:1901564, GO:1901657	IEA	Hsc_gene_6328
FALSE	1	610	46	3	0.0652174	0.00491803	GO:0019438	GO:BP	aromatic compound biosynthetic process	5400	6052	GO:0006725, GO:0044249	IEA,IEA,IEA	Hsc_gene_17116,Hsc_gene_22020,Hsc_gene_9210
FALSE	1	1115	46	2	0.0434783	0.00179372	GO:0009059	GO:BP	macromolecule biosynthetic process	5400	3291	GO:0043170, GO:0044249, GO:1901576	IEA,IEA	Hsc_gene_22020,Hsc_gene_9210
FALSE	1	3694	46	31	0.673913	0.00839199	GO:0008152	GO:BP	metabolic process	5400	3178	GO:0008150	IEA,IEA,IEA,IEA,IEA,IEA,IEA,IEA,IEA,IEA,IEA,IEA,IEA,IEA,IEA,IEA,IEA,IEA,IEA,IEA,IEA,IEA,IEA,IEA,IEA,IEA,IEA,IEA,IEA,IEA,IEA	Hsc_gene_10680,Hsc_gene_11134,Hsc_gene_11845,Hsc_gene_11846,Hsc_gene_13398,Hsc_gene_14151,Hsc_gene_14153,Hsc_gene_14897,Hsc_gene_15468,Hsc_gene_15503,Hsc_gene_15542,Hsc_gene_1618,Hsc_gene_1668,Hsc_gene_17116,Hsc_gene_17172,Hsc_gene_1862,Hsc_gene_20483,Hsc_gene_21450,Hsc_gene_21537,Hsc_gene_21726,Hsc_gene_21727,Hsc_gene_22020,Hsc_gene_24744,Hsc_gene_25603,Hsc_gene_2729,Hsc_gene_2733,Hsc_gene_6112,…
FALSE	1	8	46	1	0.0217391	0.125	GO:1901657	GO:BP	glycosyl compound metabolic process	5400	22499	GO:1901135	IEA	Hsc_gene_6328
FALSE	1	11	46	1	0.0217391	0.0909091	GO:0006665	GO:BP	sphingolipid metabolic process	5400	2412	GO:0006643, GO:1901564	IEA	Hsc_gene_21450
FALSE	1	1562	46	5	0.108696	0.00320102	GO:0006725	GO:BP	cellular aromatic compound metabolic process	5400	2468	GO:0044237	IEA,IEA,IEA,IEA,IEA	Hsc_gene_1618,Hsc_gene_17116,Hsc_gene_22020,Hsc_gene_6328,Hsc_gene_9210
FALSE	1	5	46	1	0.0217391	0.2	GO:0006760	GO:BP	folic acid-containing compound metabolic process	5400	2492	GO:0006575, GO:0042558	IEA	Hsc_gene_17116
FALSE	1	656	46	7	0.152174	0.0106707	GO:0006793	GO:BP	phosphorus metabolic process	5400	2518	GO:0044237	IEA,IEA,IEA,IEA,IEA,IEA,IEA	Hsc_gene_14151,Hsc_gene_14153,Hsc_gene_20483,Hsc_gene_24744,Hsc_gene_2729,Hsc_gene_2733,Hsc_gene_6112
FALSE	1	1460	46	3	0.0652174	0.00205479	GO:1901576	GO:BP	organic substance biosynthetic process	5400	22445	GO:0009058, GO:0071704	IEA,IEA,IEA	Hsc_gene_17116,Hsc_gene_22020,Hsc_gene_9210
FALSE	1	652	46	7	0.152174	0.0107362	GO:0006796	GO:BP	phosphate-containing compound metabolic process	5400	2521	GO:0006793	IEA,IEA,IEA,IEA,IEA,IEA,IEA	Hsc_gene_14151,Hsc_gene_14153,Hsc_gene_20483,Hsc_gene_24744,Hsc_gene_2729,Hsc_gene_2733,Hsc_gene_6112
FALSE	1	535	46	1	0.0217391	0.00186916	GO:1901566	GO:BP	organonitrogen compound biosynthetic process	5400	22439	GO:1901564, GO:1901576	IEA	Hsc_gene_17116
FALSE	1	3209	46	8	0.173913	0.00249299	GO:0006807	GO:BP	nitrogen compound metabolic process	5400	2527	GO:0008152	IEA,IEA,IEA,IEA,IEA,IEA,IEA,IEA	Hsc_gene_1618,Hsc_gene_17116,Hsc_gene_1862,Hsc_gene_21450,Hsc_gene_22020,Hsc_gene_6328,Hsc_gene_7272,Hsc_gene_9210
FALSE	1	807	46	10	0.217391	0.0123916	GO:0006810	GO:BP	transport	5400	2530	GO:0051234	IEA,IEA,IEA,IEA,IEA,IEA,IEA,IEA,IEA,IEA	Hsc_gene_1162,Hsc_gene_15348,Hsc_gene_17406,Hsc_gene_20483,Hsc_gene_22920,Hsc_gene_25214,Hsc_gene_25215,Hsc_gene_25238,Hsc_gene_477,Hsc_gene_7426
FALSE	1	294	46	3	0.0652174	0.0102041	GO:0006811	GO:BP	monoatomic ion transport	5400	2531	GO:0006810	IEA,IEA,IEA	Hsc_gene_25214,Hsc_gene_25215,Hsc_gene_7426
FALSE	1	1480	46	3	0.0652174	0.00202703	GO:0009058	GO:BP	biosynthetic process	5400	3290	GO:0008152	IEA,IEA,IEA	Hsc_gene_17116,Hsc_gene_22020,Hsc_gene_9210
FALSE	1	179	46	3	0.0652174	0.0167598	GO:0006812	GO:BP	monoatomic cation transport	5400	2532	GO:0006811	IEA,IEA,IEA	Hsc_gene_25214,Hsc_gene_25215,Hsc_gene_7426
FALSE	1	67	46	2	0.0434783	0.0298507	GO:0006813	GO:BP	potassium ion transport	5400	2533	GO:0030001	IEA,IEA	Hsc_gene_25214,Hsc_gene_25215
FALSE	1	32	46	1	0.0217391	0.03125	GO:0006814	GO:BP	sodium ion transport	5400	2534	GO:0030001	IEA	Hsc_gene_7426
FALSE	1	48	46	1	0.0217391	0.0208333	GO:0006869	GO:BP	lipid transport	5400	2570	GO:0010876, GO:0071702	IEA	Hsc_gene_20483
FALSE	1	160	46	1	0.0217391	0.00625	GO:0006950	GO:BP	response to stress	5400	2624	GO:0050896	IEA	Hsc_gene_15349
FALSE	1	22	46	1	0.0217391	0.0454545	GO:0006979	GO:BP	response to oxidative stress	5400	2646	GO:0006950	IEA	Hsc_gene_15349
FALSE	1	632	46	3	0.0652174	0.00474684	GO:0007154	GO:BP	cell communication	5400	2765	GO:0009987	IEA,IEA,IEA	Hsc_gene_15332,Hsc_gene_18119,Hsc_gene_20241
FALSE	1	614	46	3	0.0652174	0.00488599	GO:0007165	GO:BP	signal transduction	5400	2776	GO:0007154, GO:0009987, GO:0023052, GO:0050794, GO:0051716	IEA,IEA,IEA	Hsc_gene_15332,Hsc_gene_18119,Hsc_gene_20241
FALSE	1	367	46	2	0.0434783	0.00544959	GO:0007186	GO:BP	G protein-coupled receptor signaling pathway	5400	2791	GO:0007165	IEA,IEA	Hsc_gene_15332,Hsc_gene_20241
FALSE	1	80	46	1	0.0217391	0.0125	GO:0007600	GO:BP	sensory perception	5400	3112	GO:0050877	IEA	Hsc_gene_14485
FALSE	1	78	46	1	0.0217391	0.0128205	GO:0007606	GO:BP	sensory perception of chemical stimulus	5400	3118	GO:0007600	IEA	Hsc_gene_14485
FALSE	1	5400	46	46	1	0.00851852	GO:0008150	GO:BP	biological_process	5400	3177		IEA,IEA,IEA,IEA,IEA,IEA,IEA,IEA,IEA,IEA,IEA,IEA,IEA,IEA,IEA,IEA,IEA,IEA,IEA,IEA,IEA,IEA,IEA,IEA,IEA,IEA,IEA,IEA,IEA,IEA,IEA,IEA,IEA,IEA,IEA,IEA,IEA,IEA,IEA,IEA,IEA,IEA,IEA,IEA,IEA,IEA	Hsc_gene_10680,Hsc_gene_11134,Hsc_gene_1162,Hsc_gene_11845,Hsc_gene_11846,Hsc_gene_13398,Hsc_gene_14151,Hsc_gene_14153,Hsc_gene_14485,Hsc_gene_14897,Hsc_gene_15332,Hsc_gene_15348,Hsc_gene_15349,Hsc_gene_15468,Hsc_gene_15503,Hsc_gene_15542,Hsc_gene_1618,Hsc_gene_1668,Hsc_gene_17116,Hsc_gene_17172,Hsc_gene_17406,Hsc_gene_18119,Hsc_gene_1862,Hsc_gene_20241,Hsc_gene_20483,Hsc_gene_21450,Hsc_gene_2153…
FALSE	1	1898	46	6	0.130435	0.00316122	GO:1901564	GO:BP	organonitrogen compound metabolic process	5400	22437	GO:0006807, GO:0071704	IEA,IEA,IEA,IEA,IEA,IEA	Hsc_gene_1618,Hsc_gene_17116,Hsc_gene_1862,Hsc_gene_21450,Hsc_gene_6328,Hsc_gene_7272
FALSE	1	1602	46	3	0.0652174	0.00187266	GO:0019538	GO:BP	protein metabolic process	5400	6144	GO:0043170, GO:0044238, GO:1901564	IEA,IEA,IEA	Hsc_gene_1618,Hsc_gene_1862,Hsc_gene_7272
FALSE	1	257	46	7	0.152174	0.0272374	GO:0019637	GO:BP	organophosphate metabolic process	5400	6235	GO:0006793, GO:0071704	IEA,IEA,IEA,IEA,IEA,IEA,IEA	Hsc_gene_14151,Hsc_gene_14153,Hsc_gene_20483,Hsc_gene_24744,Hsc_gene_2729,Hsc_gene_2733,Hsc_gene_6112
FALSE	1	84	46	2	0.0434783	0.0238095	GO:0098662	GO:BP	inorganic cation transmembrane transport	5400	19710	GO:0098660	IEA,IEA	Hsc_gene_25214,Hsc_gene_25215
FALSE	1	402	46	1	0.0217391	0.00248756	GO:0044281	GO:BP	small molecule metabolic process	5400	11506	GO:0008152	IEA	Hsc_gene_6328
FALSE	1	1562	46	5	0.108696	0.00320102	GO:0046483	GO:BP	heterocycle metabolic process	5400	12812	GO:0044237	IEA,IEA,IEA,IEA,IEA	Hsc_gene_1618,Hsc_gene_17116,Hsc_gene_22020,Hsc_gene_6328,Hsc_gene_9210
FALSE	1	3591	46	31	0.673913	0.00863269	GO:0071704	GO:BP	organic substance metabolic process	5400	17686	GO:0008152	IEA,IEA,IEA,IEA,IEA,IEA,IEA,IEA,IEA,IEA,IEA,IEA,IEA,IEA,IEA,IEA,IEA,IEA,IEA,IEA,IEA,IEA,IEA,IEA,IEA,IEA,IEA,IEA,IEA,IEA,IEA	Hsc_gene_10680,Hsc_gene_11134,Hsc_gene_11845,Hsc_gene_11846,Hsc_gene_13398,Hsc_gene_14151,Hsc_gene_14153,Hsc_gene_14897,Hsc_gene_15468,Hsc_gene_15503,Hsc_gene_15542,Hsc_gene_1618,Hsc_gene_1668,Hsc_gene_17116,Hsc_gene_17172,Hsc_gene_1862,Hsc_gene_20483,Hsc_gene_21450,Hsc_gene_21537,Hsc_gene_21726,Hsc_gene_21727,Hsc_gene_22020,Hsc_gene_24744,Hsc_gene_25603,Hsc_gene_2729,Hsc_gene_2733,Hsc_gene_6112,…
FALSE	1	234	46	1	0.0217391	0.0042735	GO:0071702	GO:BP	organic substance transport	5400	17684	GO:0006810	IEA	Hsc_gene_20483
FALSE	1	4	46	1	0.0217391	0.25	GO:0046653	GO:BP	tetrahydrofolate metabolic process	5400	12913	GO:0006760	IEA	Hsc_gene_17116
FALSE	1	2	46	1	0.0217391	0.5	GO:0046654	GO:BP	tetrahydrofolate biosynthetic process	5400	12914	GO:0009396, GO:0046653	IEA	Hsc_gene_17116
FALSE	1	25	46	1	0.0217391	0.04	GO:0046903	GO:BP	secretion	5400	13069	GO:0006810	IEA	Hsc_gene_20483
FALSE	1	18	46	1	0.0217391	0.0555556	GO:0046942	GO:BP	carboxylic acid transport	5400	13082	GO:0015711, GO:0015849	IEA	Hsc_gene_20483
FALSE	1	15	46	1	0.0217391	0.0666667	GO:0050482	GO:BP	arachidonic acid secretion	5400	13842	GO:0032309, GO:1903963	IEA	Hsc_gene_20483
FALSE	1	1094	46	5	0.108696	0.00457038	GO:0050789	GO:BP	regulation of biological process	5400	13916	GO:0008150, GO:0065007	IEA,IEA,IEA,IEA,IEA	Hsc_gene_15332,Hsc_gene_18119,Hsc_gene_20241,Hsc_gene_22020,Hsc_gene_9210
FALSE	1	1069	46	5	0.108696	0.00467727	GO:0050794	GO:BP	regulation of cellular process	5400	13920	GO:0009987, GO:0050789	IEA,IEA,IEA,IEA,IEA	Hsc_gene_15332,Hsc_gene_18119,Hsc_gene_20241,Hsc_gene_22020,Hsc_gene_9210
FALSE	1	926	46	3	0.0652174	0.00323974	GO:0044271	GO:BP	cellular nitrogen compound biosynthetic process	5400	11501	GO:0034641, GO:0044249	IEA,IEA,IEA	Hsc_gene_17116,Hsc_gene_22020,Hsc_gene_9210
FALSE	1	80	46	1	0.0217391	0.0125	GO:0050877	GO:BP	nervous system process	5400	13987	GO:0003008	IEA	Hsc_gene_14485
FALSE	1	417	46	2	0.0434783	0.00479616	GO:0051171	GO:BP	regulation of nitrogen compound metabolic process	5400	14228	GO:0006807, GO:0019222	IEA,IEA	Hsc_gene_22020,Hsc_gene_9210
FALSE	1	820	46	10	0.217391	0.0121951	GO:0051179	GO:BP	localization	5400	14235	GO:0008150	IEA,IEA,IEA,IEA,IEA,IEA,IEA,IEA,IEA,IEA	Hsc_gene_1162,Hsc_gene_15348,Hsc_gene_17406,Hsc_gene_20483,Hsc_gene_22920,Hsc_gene_25214,Hsc_gene_25215,Hsc_gene_25238,Hsc_gene_477,Hsc_gene_7426
FALSE	1	4	46	1	0.0217391	0.25	GO:0051180	GO:BP	vitamin transport	5400	14236	GO:0006810	IEA	Hsc_gene_477
FALSE	1	812	46	10	0.217391	0.0123153	GO:0051234	GO:BP	establishment of localization	5400	14265	GO:0051179	IEA,IEA,IEA,IEA,IEA,IEA,IEA,IEA,IEA,IEA	Hsc_gene_1162,Hsc_gene_15348,Hsc_gene_17406,Hsc_gene_20483,Hsc_gene_22920,Hsc_gene_25214,Hsc_gene_25215,Hsc_gene_25238,Hsc_gene_477,Hsc_gene_7426
FALSE	1	384	46	2	0.0434783	0.00520833	GO:0051252	GO:BP	regulation of RNA metabolic process	5400	14280	GO:0016070, GO:0019219, GO:0060255	IEA,IEA	Hsc_gene_22020,Hsc_gene_9210
FALSE	1	18	46	1	0.0217391	0.0555556	GO:0051259	GO:BP	protein complex oligomerization	5400	14287	GO:0065003	IEA	Hsc_gene_7348
FALSE	1	15	46	1	0.0217391	0.0666667	GO:0051260	GO:BP	protein homooligomerization	5400	14288	GO:0051259	IEA	Hsc_gene_7348
FALSE	1	740	46	3	0.0652174	0.00405405	GO:0051716	GO:BP	cellular response to stimulus	5400	14605	GO:0009987, GO:0050896	IEA,IEA,IEA	Hsc_gene_15332,Hsc_gene_18119,Hsc_gene_20241
FALSE	1	460	46	7	0.152174	0.0152174	GO:0055085	GO:BP	transmembrane transport	5400	14966	GO:0006810, GO:0009987	IEA,IEA,IEA,IEA,IEA,IEA,IEA	Hsc_gene_1162,Hsc_gene_15348,Hsc_gene_17406,Hsc_gene_22920,Hsc_gene_25214,Hsc_gene_25215,Hsc_gene_25238
FALSE	1	161	46	1	0.0217391	0.00621118	GO:0055086	GO:BP	nucleobase-containing small molecule metabolic process	5400	14967	GO:0006139, GO:0044281	IEA	Hsc_gene_6328
FALSE	1	436	46	2	0.0434783	0.00458716	GO:0060255	GO:BP	regulation of macromolecule metabolic process	5400	15204	GO:0019222, GO:0043170	IEA,IEA	Hsc_gene_22020,Hsc_gene_9210
FALSE	1	769	46	4	0.0869565	0.00520156	GO:0050896	GO:BP	response to stimulus	5400	14004	GO:0008150	IEA,IEA,IEA,IEA	Hsc_gene_15332,Hsc_gene_15349,Hsc_gene_18119,Hsc_gene_20241
FALSE	1	1120	46	5	0.108696	0.00446429	GO:0065007	GO:BP	biological regulation	5400	16682	GO:0008150	IEA,IEA,IEA,IEA,IEA	Hsc_gene_15332,Hsc_gene_18119,Hsc_gene_20241,Hsc_gene_22020,Hsc_gene_9210
FALSE	1	15	46	1	0.0217391	0.0666667	GO:0071715	GO:BP	icosanoid transport	5400	17695	GO:0046942	IEA	Hsc_gene_20483
FALSE	1	3417	46	29	0.630435	0.00848698	GO:0044238	GO:BP	primary metabolic process	5400	11489	GO:0008152	IEA,IEA,IEA,IEA,IEA,IEA,IEA,IEA,IEA,IEA,IEA,IEA,IEA,IEA,IEA,IEA,IEA,IEA,IEA,IEA,IEA,IEA,IEA,IEA,IEA,IEA,IEA,IEA,IEA	Hsc_gene_10680,Hsc_gene_11134,Hsc_gene_11845,Hsc_gene_11846,Hsc_gene_13398,Hsc_gene_14151,Hsc_gene_14153,Hsc_gene_14897,Hsc_gene_15468,Hsc_gene_15503,Hsc_gene_15542,Hsc_gene_1618,Hsc_gene_17172,Hsc_gene_1862,Hsc_gene_20483,Hsc_gene_21450,Hsc_gene_21537,Hsc_gene_21726,Hsc_gene_21727,Hsc_gene_22020,Hsc_gene_24744,Hsc_gene_25603,Hsc_gene_2729,Hsc_gene_2733,Hsc_gene_6112,Hsc_gene_6328,Hsc_gene_7272,H…
FALSE	1	120	46	1	0.0217391	0.00833333	GO:0022607	GO:BP	cellular component assembly	5400	6930	GO:0016043, GO:0044085	IEA	Hsc_gene_7348
FALSE	1	85	46	2	0.0434783	0.0235294	GO:0098660	GO:BP	inorganic ion transmembrane transport	5400	19708	GO:0055085	IEA,IEA	Hsc_gene_25214,Hsc_gene_25215
FALSE	1	79	46	2	0.0434783	0.0253165	GO:0098655	GO:BP	monoatomic cation transmembrane transport	5400	19703	GO:0006812, GO:0034220	IEA,IEA	Hsc_gene_25214,Hsc_gene_25215
FALSE	1	629	46	3	0.0652174	0.00476948	GO:0023052	GO:BP	signaling	5400	6955	GO:0050789	IEA,IEA,IEA	Hsc_gene_15332,Hsc_gene_18119,Hsc_gene_20241
FALSE	1	146	46	3	0.0652174	0.0205479	GO:0030001	GO:BP	metal ion transport	5400	6961	GO:0006812	IEA,IEA,IEA	Hsc_gene_25214,Hsc_gene_25215,Hsc_gene_7426
FALSE	1	1360	46	3	0.0652174	0.00220588	GO:0090304	GO:BP	nucleic acid metabolic process	5400	19056	GO:0006139, GO:0043170	IEA,IEA,IEA	Hsc_gene_1618,Hsc_gene_22020,Hsc_gene_9210
FALSE	1	432	46	2	0.0434783	0.00462963	GO:0031323	GO:BP	regulation of cellular metabolic process	5400	7461	GO:0019222, GO:0044237, GO:0050794	IEA,IEA	Hsc_gene_22020,Hsc_gene_9210
FALSE	1	417	46	2	0.0434783	0.00479616	GO:0080090	GO:BP	regulation of primary metabolic process	5400	18641	GO:0019222, GO:0044238	IEA,IEA	Hsc_gene_22020,Hsc_gene_9210
FALSE	1	415	46	2	0.0434783	0.00481928	GO:0031326	GO:BP	regulation of cellular biosynthetic process	5400	7464	GO:0009889, GO:0031323, GO:0044249	IEA,IEA	Hsc_gene_22020,Hsc_gene_9210
FALSE	1	393	46	1	0.0217391	0.00254453	GO:0071840	GO:BP	cellular component organization or biogenesis	5400	17759	GO:0009987	IEA	Hsc_gene_7348
FALSE	1	121	46	1	0.0217391	0.00826446	GO:0032501	GO:BP	multicellular organismal process	5400	7975	GO:0008150	IEA	Hsc_gene_14485
FALSE	1	1426	46	3	0.0652174	0.00210379	GO:0044249	GO:BP	cellular biosynthetic process	5400	11494	GO:0009058, GO:0044237	IEA,IEA,IEA	Hsc_gene_17116,Hsc_gene_22020,Hsc_gene_9210
FALSE	1	461	46	2	0.0434783	0.00433839	GO:0032774	GO:BP	RNA biosynthetic process	5400	8184	GO:0009059, GO:0016070, GO:0034654	IEA,IEA	Hsc_gene_22020,Hsc_gene_9210
FALSE	1	145	46	2	0.0434783	0.0137931	GO:0034220	GO:BP	monoatomic ion transmembrane transport	5400	8894	GO:0006811, GO:0055085	IEA,IEA	Hsc_gene_25214,Hsc_gene_25215
FALSE	1	1814	46	5	0.108696	0.00275634	GO:0034641	GO:BP	cellular nitrogen compound metabolic process	5400	9105	GO:0006807, GO:0044237	IEA,IEA,IEA,IEA,IEA	Hsc_gene_1618,Hsc_gene_17116,Hsc_gene_22020,Hsc_gene_6328,Hsc_gene_9210
FALSE	1	592	46	2	0.0434783	0.00337838	GO:0034654	GO:BP	nucleobase-containing compound biosynthetic process	5400	9112	GO:0006139, GO:0018130, GO:0019438, GO:0044271, GO:1901362	IEA,IEA	Hsc_gene_22020,Hsc_gene_9210
FALSE	1	16	46	1	0.0217391	0.0625	GO:0042398	GO:BP	cellular modified amino acid biosynthetic process	5400	10645	GO:0006575, GO:1901566	IEA	Hsc_gene_17116
FALSE	1	10	46	1	0.0217391	0.1	GO:0042558	GO:BP	pteridine-containing compound metabolic process	5400	10748	GO:0006725, GO:0046483, GO:1901360, GO:1901564	IEA	Hsc_gene_17116
FALSE	1	40	46	2	0.0434783	0.05	GO:0071805	GO:BP	potassium ion transmembrane transport	5400	17737	GO:0006813, GO:0098655, GO:0098662	IEA,IEA	Hsc_gene_25214,Hsc_gene_25215
FALSE	1	7	46	1	0.0217391	0.142857	GO:0042559	GO:BP	pteridine-containing compound biosynthetic process	5400	10749	GO:0018130, GO:0019438, GO:0042558, GO:0044271, GO:1901362, GO:1901566	IEA	Hsc_gene_17116
FALSE	1	2859	46	5	0.108696	0.00174886	GO:0043170	GO:BP	macromolecule metabolic process	5400	11075	GO:0071704	IEA,IEA,IEA,IEA,IEA	Hsc_gene_1618,Hsc_gene_1862,Hsc_gene_22020,Hsc_gene_7272,Hsc_gene_9210
FALSE	1	127	46	1	0.0217391	0.00787402	GO:0043933	GO:BP	protein-containing complex organization	5400	11384	GO:0016043	IEA	Hsc_gene_7348
FALSE	1	182	46	1	0.0217391	0.00549451	GO:0044085	GO:BP	cellular component biogenesis	5400	11459	GO:0071840	IEA	Hsc_gene_7348
FALSE	1	2727	46	13	0.282609	0.00476714	GO:0044237	GO:BP	cellular metabolic process	5400	11488	GO:0008152, GO:0009987	IEA,IEA,IEA,IEA,IEA,IEA,IEA,IEA,IEA,IEA,IEA,IEA,IEA	Hsc_gene_14151,Hsc_gene_14153,Hsc_gene_1618,Hsc_gene_17116,Hsc_gene_20483,Hsc_gene_21450,Hsc_gene_22020,Hsc_gene_24744,Hsc_gene_2729,Hsc_gene_2733,Hsc_gene_6112,Hsc_gene_6328,Hsc_gene_9210
FALSE	1	183	46	1	0.0217391	0.00546448	GO:0033036	GO:BP	macromolecule localization	5400	8369	GO:0051179	IEA	Hsc_gene_20483
FALSE	1	15	46	1	0.0217391	0.0666667	GO:0032309	GO:BP	icosanoid secretion	5400	7843	GO:0046903, GO:0071715	IEA	Hsc_gene_20483
FALSE	1	18	46	1	0.0217391	0.0555556	GO:0006575	GO:BP	cellular modified amino acid metabolic process	5400	2332	GO:0044237, GO:1901564	IEA	Hsc_gene_17116
FALSE	1	83	46	1	0.0217391	0.0120482	GO:0003008	GO:BP	system process	5400	1473	GO:0032501	IEA	Hsc_gene_14485
FALSE	1	15	46	1	0.0217391	0.0666667	GO:1903963	GO:BP	arachidonate transport	5400	24392	GO:0015909, GO:0071715	IEA	Hsc_gene_20483
FALSE	1	1531	46	4	0.0869565	0.00261267	GO:0006139	GO:BP	nucleobase-containing compound metabolic process	5400	2013	GO:0006725, GO:0034641, GO:0044238, GO:0046483, GO:1901360	IEA,IEA,IEA,IEA	Hsc_gene_1618,Hsc_gene_22020,Hsc_gene_6328,Hsc_gene_9210
FALSE	1	596	46	1	0.0217391	0.00167785	GO:0006259	GO:BP	DNA metabolic process	5400	2106	GO:0090304	IEA	Hsc_gene_1618
FALSE	1	458	46	2	0.0434783	0.00436681	GO:0006351	GO:BP	DNA-templated transcription	5400	2161	GO:0010467, GO:0032774	IEA,IEA	Hsc_gene_22020,Hsc_gene_9210
FALSE	1	376	46	2	0.0434783	0.00531915	GO:0006355	GO:BP	regulation of DNA-templated transcription	5400	2165	GO:0006351, GO:0010468, GO:2001141	IEA,IEA	Hsc_gene_22020,Hsc_gene_9210
FALSE	1	668	46	3	0.0652174	0.00449102	GO:0006508	GO:BP	proteolysis	5400	2270	GO:0019538	IEA,IEA,IEA	Hsc_gene_1618,Hsc_gene_1862,Hsc_gene_7272
FALSE	1	27	46	1	0.0217391	0.037037	GO:0006643	GO:BP	membrane lipid metabolic process	5400	2392	GO:0044255	IEA	Hsc_gene_21450
FALSE	1	376	46	2	0.0434783	0.00531915	GO:2001141	GO:BP	regulation of RNA biosynthetic process	5400	27454	GO:0010556, GO:0032774, GO:0051252	IEA,IEA	Hsc_gene_22020,Hsc_gene_9210
TRUE	2.53884e-05	101	21	8	0.380952	0.0792079	GO:0005576	GO:CC	extracellular region	2659	198	GO:0110165	IEA,IEA,IEA,IEA,IEA,IEA,IEA,IEA	Hsc_gene_13416,Hsc_gene_14452,Hsc_gene_16221,Hsc_gene_19177,Hsc_gene_19185,Hsc_gene_21529,Hsc_gene_7272,Hsc_gene_9957
FALSE	1	2659	21	21	1	0.00789771	GO:0005575	GO:CC	cellular_component	2659	197		IEA,IEA,IEA,IEA,IEA,IEA,IEA,IEA,IEA,IEA,IEA,IEA,IEA,IEA,IEA,IEA,IEA,IEA,IEA,IEA,IEA	Hsc_gene_1162,Hsc_gene_13416,Hsc_gene_14452,Hsc_gene_14485,Hsc_gene_15332,Hsc_gene_16221,Hsc_gene_18119,Hsc_gene_19177,Hsc_gene_19185,Hsc_gene_20241,Hsc_gene_21529,Hsc_gene_22920,Hsc_gene_25214,Hsc_gene_25215,Hsc_gene_25238,Hsc_gene_477,Hsc_gene_7272,Hsc_gene_7426,Hsc_gene_7446,Hsc_gene_8544,Hsc_gene_9957
FALSE	1	32	21	1	0.047619	0.03125	GO:0005615	GO:CC	extracellular space	2659	232	GO:0005576, GO:0110165	IEA	Hsc_gene_13416
FALSE	1	1549	21	13	0.619048	0.00839251	GO:0016020	GO:CC	membrane	2659	722	GO:0110165	IEA,IEA,IEA,IEA,IEA,IEA,IEA,IEA,IEA,IEA,IEA,IEA,IEA	Hsc_gene_1162,Hsc_gene_14485,Hsc_gene_15332,Hsc_gene_18119,Hsc_gene_20241,Hsc_gene_22920,Hsc_gene_25214,Hsc_gene_25215,Hsc_gene_25238,Hsc_gene_477,Hsc_gene_7426,Hsc_gene_7446,Hsc_gene_8544
FALSE	1	2539	21	21	1	0.00827097	GO:0110165	GO:CC	cellular anatomical entity	2659	3447	GO:0005575	IEA,IEA,IEA,IEA,IEA,IEA,IEA,IEA,IEA,IEA,IEA,IEA,IEA,IEA,IEA,IEA,IEA,IEA,IEA,IEA,IEA	Hsc_gene_1162,Hsc_gene_13416,Hsc_gene_14452,Hsc_gene_14485,Hsc_gene_15332,Hsc_gene_16221,Hsc_gene_18119,Hsc_gene_19177,Hsc_gene_19185,Hsc_gene_20241,Hsc_gene_21529,Hsc_gene_22920,Hsc_gene_25214,Hsc_gene_25215,Hsc_gene_25238,Hsc_gene_477,Hsc_gene_7272,Hsc_gene_7426,Hsc_gene_7446,Hsc_gene_8544,Hsc_gene_9957
TRUE	2.95794e-18	104	65	18	0.276923	0.173077	GO:0004553	GO:MF	hydrolase activity, hydrolyzing O-glycosyl compounds	8626	876	GO:0016798	IEA,IEA,IEA,IEA,IEA,IEA,IEA,IEA,IEA,IEA,IEA,IEA,IEA,IEA,IEA,IEA,IEA,IEA	Hsc_gene_11134,Hsc_gene_11740,Hsc_gene_11741,Hsc_gene_11845,Hsc_gene_11846,Hsc_gene_13398,Hsc_gene_14897,Hsc_gene_15468,Hsc_gene_15503,Hsc_gene_15542,Hsc_gene_1668,Hsc_gene_17172,Hsc_gene_21450,Hsc_gene_21537,Hsc_gene_21726,Hsc_gene_21727,Hsc_gene_25603,Hsc_gene_805
TRUE	2.35211e-17	116	65	18	0.276923	0.155172	GO:0016798	GO:MF	hydrolase activity, acting on glycosyl bonds	8626	3001	GO:0016787	IEA,IEA,IEA,IEA,IEA,IEA,IEA,IEA,IEA,IEA,IEA,IEA,IEA,IEA,IEA,IEA,IEA,IEA	Hsc_gene_11134,Hsc_gene_11740,Hsc_gene_11741,Hsc_gene_11845,Hsc_gene_11846,Hsc_gene_13398,Hsc_gene_14897,Hsc_gene_15468,Hsc_gene_15503,Hsc_gene_15542,Hsc_gene_1668,Hsc_gene_17172,Hsc_gene_21450,Hsc_gene_21537,Hsc_gene_21726,Hsc_gene_21727,Hsc_gene_25603,Hsc_gene_805
TRUE	0.000354283	1368	65	26	0.4	0.0190058	GO:0016787	GO:MF	hydrolase activity	8626	2992	GO:0003824	IEA,IEA,IEA,IEA,IEA,IEA,IEA,IEA,IEA,IEA,IEA,IEA,IEA,IEA,IEA,IEA,IEA,IEA,IEA,IEA,IEA,IEA,IEA,IEA,IEA,IEA	Hsc_gene_10060,Hsc_gene_1078,Hsc_gene_11134,Hsc_gene_11740,Hsc_gene_11741,Hsc_gene_11845,Hsc_gene_11846,Hsc_gene_13398,Hsc_gene_14897,Hsc_gene_15468,Hsc_gene_15503,Hsc_gene_15542,Hsc_gene_15662,Hsc_gene_1618,Hsc_gene_1668,Hsc_gene_17116,Hsc_gene_17172,Hsc_gene_1862,Hsc_gene_20483,Hsc_gene_21450,Hsc_gene_21537,Hsc_gene_21726,Hsc_gene_21727,Hsc_gene_25603,Hsc_gene_4501,Hsc_gene_805
TRUE	0.000606717	5	65	3	0.0461538	0.6	GO:0030247	GO:MF	polysaccharide binding	8626	3884	GO:0030246	IEA,IEA,IEA	Hsc_gene_11134,Hsc_gene_13398,Hsc_gene_25603
TRUE	0.00156986	19	65	4	0.0615385	0.210526	GO:0030570	GO:MF	pectate lyase activity	8626	3984	GO:0016837	IEA,IEA,IEA,IEA	Hsc_gene_14452,Hsc_gene_16221,Hsc_gene_19177,Hsc_gene_19185
TRUE	0.00156986	19	65	4	0.0615385	0.210526	GO:0016837	GO:MF	carbon-oxygen lyase activity, acting on polysaccharides	8626	3031	GO:0016835	IEA,IEA,IEA,IEA	Hsc_gene_14452,Hsc_gene_16221,Hsc_gene_19177,Hsc_gene_19185
TRUE	0.00302146	45	65	5	0.0769231	0.111111	GO:0016835	GO:MF	carbon-oxygen lyase activity	8626	3029	GO:0016829	IEA,IEA,IEA,IEA,IEA	Hsc_gene_14452,Hsc_gene_16221,Hsc_gene_19176,Hsc_gene_19177,Hsc_gene_19185
FALSE	0.0864407	3393	65	39	0.6	0.0114943	GO:0003824	GO:MF	catalytic activity	8626	368	GO:0003674	IEA,IEA,IEA,IEA,IEA,IEA,IEA,IEA,IEA,IEA,IEA,IEA,IEA,IEA,IEA,IEA,IEA,IEA,IEA,IEA,IEA,IEA,IEA,IEA,IEA,IEA,IEA,IEA,IEA,IEA,IEA,IEA,IEA,IEA,IEA,IEA,IEA,IEA,IEA	Hsc_gene_10060,Hsc_gene_10680,Hsc_gene_1078,Hsc_gene_11134,Hsc_gene_11740,Hsc_gene_11741,Hsc_gene_11845,Hsc_gene_11846,Hsc_gene_13358,Hsc_gene_13398,Hsc_gene_14452,Hsc_gene_14897,Hsc_gene_15349,Hsc_gene_15468,Hsc_gene_15503,Hsc_gene_15542,Hsc_gene_15662,Hsc_gene_1618,Hsc_gene_16221,Hsc_gene_1668,Hsc_gene_17116,Hsc_gene_17172,Hsc_gene_17860,Hsc_gene_1862,Hsc_gene_19176,Hsc_gene_19177,Hsc_gene_1918…
FALSE	0.110844	24	65	3	0.0461538	0.125	GO:0004555	GO:MF	alpha,alpha-trehalase activity	8626	877	GO:0015927	IEA,IEA,IEA	Hsc_gene_15468,Hsc_gene_15503,Hsc_gene_15542
FALSE	0.110844	24	65	3	0.0461538	0.125	GO:0015927	GO:MF	trehalase activity	8626	2696	GO:0004553	IEA,IEA,IEA	Hsc_gene_15468,Hsc_gene_15503,Hsc_gene_15542
FALSE	0.137869	58	65	4	0.0615385	0.0689655	GO:0030246	GO:MF	carbohydrate binding	8626	3883	GO:0005488	IEA,IEA,IEA,IEA	Hsc_gene_11134,Hsc_gene_13398,Hsc_gene_25603,Hsc_gene_26341
FALSE	0.168763	105	65	5	0.0769231	0.047619	GO:0016829	GO:MF	lyase activity	8626	3024	GO:0003824	IEA,IEA,IEA,IEA,IEA	Hsc_gene_14452,Hsc_gene_16221,Hsc_gene_19176,Hsc_gene_19177,Hsc_gene_19185
FALSE	0.527767	12	65	2	0.0307692	0.166667	GO:0015926	GO:MF	glucosidase activity	8626	2695	GO:0004553	IEA,IEA	Hsc_gene_11740,Hsc_gene_11741
FALSE	0.737064	516	65	10	0.153846	0.0193798	GO:0022857	GO:MF	transmembrane transporter activity	8626	3815	GO:0005215	IEA,IEA,IEA,IEA,IEA,IEA,IEA,IEA,IEA,IEA	Hsc_gene_1162,Hsc_gene_15348,Hsc_gene_17406,Hsc_gene_22920,Hsc_gene_25214,Hsc_gene_25215,Hsc_gene_25238,Hsc_gene_477,Hsc_gene_5128,Hsc_gene_7426
FALSE	1	8626	65	65	1	0.00753536	GO:0003674	GO:MF	molecular_function	8626	322		IEA,IEA,IEA,IEA,IEA,IEA,IEA,IEA,IEA,IEA,IEA,IEA,IEA,IEA,IEA,IEA,IEA,IEA,IEA,IEA,IEA,IEA,IEA,IEA,IEA,IEA,IEA,IEA,IEA,IEA,IEA,IEA,IEA,IEA,IEA,IEA,IEA,IEA,IEA,IEA,IEA,IEA,IEA,IEA,IEA,IEA,IEA,IEA,IEA,IEA,IEA,IEA,IEA,IEA,IEA,IEA,IEA,IEA,IEA,IEA,IEA,IEA,IEA,IEA,IEA	Hsc_gene_10060,Hsc_gene_10680,Hsc_gene_1078,Hsc_gene_10855,Hsc_gene_11134,Hsc_gene_1162,Hsc_gene_11740,Hsc_gene_11741,Hsc_gene_11845,Hsc_gene_11846,Hsc_gene_13358,Hsc_gene_13398,Hsc_gene_13416,Hsc_gene_14452,Hsc_gene_14485,Hsc_gene_14897,Hsc_gene_15332,Hsc_gene_15348,Hsc_gene_15349,Hsc_gene_15468,Hsc_gene_15503,Hsc_gene_15542,Hsc_gene_15662,Hsc_gene_15900,Hsc_gene_1618,Hsc_gene_16221,Hsc_gene_166…
FALSE	1	25	65	1	0.0153846	0.04	GO:0005272	GO:MF	sodium channel activity	8626	1390	GO:0005261, GO:0015081	IEA	Hsc_gene_7426
FALSE	1	5703	65	19	0.292308	0.00333158	GO:0005488	GO:MF	binding	8626	1483	GO:0003674	IEA,IEA,IEA,IEA,IEA,IEA,IEA,IEA,IEA,IEA,IEA,IEA,IEA,IEA,IEA,IEA,IEA,IEA,IEA	Hsc_gene_10060,Hsc_gene_10855,Hsc_gene_11134,Hsc_gene_13358,Hsc_gene_13398,Hsc_gene_15662,Hsc_gene_15900,Hsc_gene_1618,Hsc_gene_19176,Hsc_gene_20926,Hsc_gene_22020,Hsc_gene_25603,Hsc_gene_26008,Hsc_gene_26341,Hsc_gene_3888,Hsc_gene_7272,Hsc_gene_8310,Hsc_gene_9210,Hsc_gene_9957
FALSE	1	72	65	1	0.0153846	0.0138889	GO:0005506	GO:MF	iron ion binding	8626	1492	GO:0046914	IEA	Hsc_gene_26008
FALSE	1	18	65	1	0.0153846	0.0555556	GO:0005507	GO:MF	copper ion binding	8626	1493	GO:0046914	IEA	Hsc_gene_3888
FALSE	1	176	65	1	0.0153846	0.00568182	GO:0005509	GO:MF	calcium ion binding	8626	1494	GO:0046872	IEA	Hsc_gene_8310
FALSE	1	2369	65	2	0.0307692	0.000844238	GO:0005515	GO:MF	protein binding	8626	1495	GO:0005488	IEA,IEA	Hsc_gene_7272,Hsc_gene_9957
FALSE	1	46	65	1	0.0153846	0.0217391	GO:0005543	GO:MF	phospholipid binding	8626	1513	GO:0008289	IEA	Hsc_gene_15900
FALSE	1	24	65	1	0.0153846	0.0416667	GO:0005544	GO:MF	calcium-dependent phospholipid binding	8626	1514	GO:0005543	IEA	Hsc_gene_15900
FALSE	1	58	65	2	0.0307692	0.0344828	GO:0008194	GO:MF	UDP-glycosyltransferase activity	8626	1607	GO:0016757	IEA,IEA	Hsc_gene_17860,Hsc_gene_19784
FALSE	1	615	65	2	0.0307692	0.00325203	GO:0008233	GO:MF	peptidase activity	8626	1616	GO:0016787, GO:0140096	IEA,IEA	Hsc_gene_1618,Hsc_gene_1862
FALSE	1	114	65	1	0.0153846	0.00877193	GO:0008234	GO:MF	cysteine-type peptidase activity	8626	1617	GO:0008233	IEA	Hsc_gene_1862
FALSE	1	688	65	7	0.107692	0.0101744	GO:0008270	GO:MF	zinc ion binding	8626	1640	GO:0046914	IEA,IEA,IEA,IEA,IEA,IEA,IEA	Hsc_gene_10060,Hsc_gene_13358,Hsc_gene_15662,Hsc_gene_1618,Hsc_gene_19176,Hsc_gene_22020,Hsc_gene_9210
FALSE	1	97	65	2	0.0307692	0.0206186	GO:0008289	GO:MF	lipid binding	8626	1646	GO:0005488	IEA,IEA	Hsc_gene_10855,Hsc_gene_15900
FALSE	1	204	65	3	0.0461538	0.0147059	GO:0008324	GO:MF	monoatomic cation transmembrane transporter activity	8626	1660	GO:0015075	IEA,IEA,IEA	Hsc_gene_25214,Hsc_gene_25215,Hsc_gene_7426
FALSE	1	17	65	2	0.0307692	0.117647	GO:0008374	GO:MF	O-acyltransferase activity	8626	1669	GO:0016747	IEA,IEA	Hsc_gene_10680,Hsc_gene_4223
FALSE	1	28	65	1	0.0153846	0.0357143	GO:0008509	GO:MF	monoatomic anion transmembrane transporter activity	8626	1767	GO:0015075	IEA	Hsc_gene_5128
FALSE	1	298	65	4	0.0615385	0.0134228	GO:0015075	GO:MF	monoatomic ion transmembrane transporter activity	8626	2304	GO:0022857	IEA,IEA,IEA,IEA	Hsc_gene_25214,Hsc_gene_25215,Hsc_gene_5128,Hsc_gene_7426
FALSE	1	62	65	2	0.0307692	0.0322581	GO:0015079	GO:MF	potassium ion transmembrane transporter activity	8626	2306	GO:0046873, GO:1901702	IEA,IEA	Hsc_gene_25214,Hsc_gene_25215
FALSE	1	34	65	1	0.0153846	0.0294118	GO:0015081	GO:MF	sodium ion transmembrane transporter activity	8626	2308	GO:0046873, GO:1901702	IEA	Hsc_gene_7426
FALSE	1	32	65	1	0.0153846	0.03125	GO:0015103	GO:MF	inorganic anion transmembrane transporter activity	8626	2325	GO:0015318	IEA	Hsc_gene_5128
FALSE	1	24	65	1	0.0153846	0.0416667	GO:0015108	GO:MF	chloride transmembrane transporter activity	8626	2330	GO:0008509, GO:0015103, GO:1901702	IEA	Hsc_gene_5128
FALSE	1	216	65	4	0.0615385	0.0185185	GO:0015267	GO:MF	channel activity	8626	2452	GO:0022803	IEA,IEA,IEA,IEA	Hsc_gene_25214,Hsc_gene_25215,Hsc_gene_5128,Hsc_gene_7426
FALSE	1	209	65	4	0.0615385	0.0191388	GO:0015318	GO:MF	inorganic molecular entity transmembrane transporter activity	8626	2482	GO:0022857	IEA,IEA,IEA,IEA	Hsc_gene_25214,Hsc_gene_25215,Hsc_gene_5128,Hsc_gene_7426
FALSE	1	24	65	1	0.0153846	0.0416667	GO:0016209	GO:MF	antioxidant activity	8626	2741	GO:0003674	IEA	Hsc_gene_15349
FALSE	1	38	65	1	0.0153846	0.0263158	GO:0016298	GO:MF	lipase activity	8626	2772	GO:0016788	IEA	Hsc_gene_20483
FALSE	1	58	65	2	0.0307692	0.0344828	GO:0005267	GO:MF	potassium channel activity	8626	1389	GO:0005261, GO:0015079	IEA,IEA	Hsc_gene_25214,Hsc_gene_25215
FALSE	1	376	65	3	0.0461538	0.00797872	GO:0016491	GO:MF	oxidoreductase activity	8626	2825	GO:0003824	IEA,IEA,IEA	Hsc_gene_13358,Hsc_gene_15349,Hsc_gene_26008
FALSE	1	116	65	3	0.0461538	0.0258621	GO:0005261	GO:MF	monoatomic cation channel activity	8626	1387	GO:0005216, GO:0008324	IEA,IEA,IEA	Hsc_gene_25214,Hsc_gene_25215,Hsc_gene_7426
FALSE	1	14	65	1	0.0153846	0.0714286	GO:0005253	GO:MF	monoatomic anion channel activity	8626	1384	GO:0005216, GO:0008509	IEA	Hsc_gene_5128
FALSE	1	1760	65	3	0.0461538	0.00170455	GO:0003676	GO:MF	nucleic acid binding	8626	323	GO:0097159, GO:1901363	IEA,IEA,IEA	Hsc_gene_1618,Hsc_gene_22020,Hsc_gene_9210
FALSE	1	576	65	2	0.0307692	0.00347222	GO:0003677	GO:MF	DNA binding	8626	324	GO:0003676	IEA,IEA	Hsc_gene_22020,Hsc_gene_9210
FALSE	1	236	65	2	0.0307692	0.00847458	GO:0003700	GO:MF	DNA-binding transcription factor activity	8626	338	GO:0140110	IEA,IEA	Hsc_gene_22020,Hsc_gene_9210
FALSE	1	1	65	1	0.0153846	1	GO:0003933	GO:MF	GTP cyclohydrolase activity	8626	450	GO:0019238	IEA	Hsc_gene_17116
FALSE	1	1	65	1	0.0153846	1	GO:0003934	GO:MF	GTP cyclohydrolase I activity	8626	451	GO:0003933	IEA	Hsc_gene_17116
FALSE	1	14	65	1	0.0153846	0.0714286	GO:0004089	GO:MF	carbonate dehydratase activity	8626	578	GO:0016836	IEA	Hsc_gene_19176
FALSE	1	447	65	1	0.0153846	0.00223714	GO:0004175	GO:MF	endopeptidase activity	8626	655	GO:0008233	IEA	Hsc_gene_1618
FALSE	1	143	65	1	0.0153846	0.00699301	GO:0004190	GO:MF	aspartic-type endopeptidase activity	8626	661	GO:0004175, GO:0070001	IEA	Hsc_gene_1618
FALSE	1	6	65	1	0.0153846	0.166667	GO:0004348	GO:MF	glucosylceramidase activity	8626	712	GO:0004553	IEA	Hsc_gene_21450
FALSE	1	64	65	1	0.0153846	0.015625	GO:0004497	GO:MF	monooxygenase activity	8626	833	GO:0016491	IEA	Hsc_gene_26008
FALSE	1	22	65	1	0.0153846	0.0454545	GO:0004601	GO:MF	peroxidase activity	8626	916	GO:0016209, GO:0016684	IEA	Hsc_gene_15349
FALSE	1	4	65	1	0.0153846	0.25	GO:0004602	GO:MF	glutathione peroxidase activity	8626	917	GO:0004601	IEA	Hsc_gene_15349
FALSE	1	37	65	1	0.0153846	0.027027	GO:0004620	GO:MF	phospholipase activity	8626	934	GO:0016298	IEA	Hsc_gene_20483
FALSE	1	23	65	1	0.0153846	0.0434783	GO:0004623	GO:MF	phospholipase A2 activity	8626	937	GO:0004620, GO:0052689	IEA	Hsc_gene_20483
FALSE	1	3	65	1	0.0153846	0.333333	GO:0004731	GO:MF	purine-nucleoside phosphorylase activity	8626	1017	GO:0016763	IEA	Hsc_gene_6328
FALSE	1	74	65	2	0.0307692	0.027027	GO:0004857	GO:MF	enzyme inhibitor activity	8626	1130	GO:0030234, GO:0140678	IEA,IEA	Hsc_gene_13416,Hsc_gene_21529
FALSE	1	66	65	2	0.0307692	0.030303	GO:0004866	GO:MF	endopeptidase inhibitor activity	8626	1138	GO:0030414, GO:0061135	IEA,IEA	Hsc_gene_13416,Hsc_gene_21529
FALSE	1	59	65	2	0.0307692	0.0338983	GO:0004867	GO:MF	serine-type endopeptidase inhibitor activity	8626	1139	GO:0004866	IEA,IEA	Hsc_gene_13416,Hsc_gene_21529
FALSE	1	457	65	3	0.0461538	0.00656455	GO:0004888	GO:MF	transmembrane signaling receptor activity	8626	1148	GO:0038023	IEA,IEA,IEA	Hsc_gene_14485,Hsc_gene_15332,Hsc_gene_20241
FALSE	1	342	65	2	0.0307692	0.00584795	GO:0004930	GO:MF	G protein-coupled receptor activity	8626	1176	GO:0004888	IEA,IEA	Hsc_gene_15332,Hsc_gene_20241
FALSE	1	26	65	1	0.0153846	0.0384615	GO:0005102	GO:MF	signaling receptor binding	8626	1280	GO:0005515	IEA	Hsc_gene_9957
FALSE	1	7	65	1	0.0153846	0.142857	GO:0005179	GO:MF	hormone activity	8626	1345	GO:0048018	IEA	Hsc_gene_9957
FALSE	1	322	65	1	0.0153846	0.00310559	GO:0005198	GO:MF	structural molecule activity	8626	1350	GO:0003674	IEA	Hsc_gene_19933
FALSE	1	550	65	10	0.153846	0.0181818	GO:0005215	GO:MF	transporter activity	8626	1357	GO:0003674	IEA,IEA,IEA,IEA,IEA,IEA,IEA,IEA,IEA,IEA	Hsc_gene_1162,Hsc_gene_15348,Hsc_gene_17406,Hsc_gene_22920,Hsc_gene_25214,Hsc_gene_25215,Hsc_gene_25238,Hsc_gene_477,Hsc_gene_5128,Hsc_gene_7426
FALSE	1	204	65	4	0.0615385	0.0196078	GO:0005216	GO:MF	monoatomic ion channel activity	8626	1358	GO:0015075, GO:0015267	IEA,IEA,IEA,IEA	Hsc_gene_25214,Hsc_gene_25215,Hsc_gene_5128,Hsc_gene_7426
FALSE	1	13	65	1	0.0153846	0.0769231	GO:0005254	GO:MF	chloride channel activity	8626	1385	GO:0005253, GO:0015108	IEA	Hsc_gene_5128
FALSE	1	22	65	1	0.0153846	0.0454545	GO:0016684	GO:MF	oxidoreductase activity, acting on peroxide as acceptor	8626	2911	GO:0016491	IEA	Hsc_gene_15349
FALSE	1	78	65	1	0.0153846	0.0128205	GO:0016705	GO:MF	oxidoreductase activity, acting on paired donors, with incorporation or reduction of molecular oxygen	8626	2924	GO:0016491	IEA	Hsc_gene_26008
FALSE	1	1142	65	5	0.0769231	0.00437828	GO:0016740	GO:MF	transferase activity	8626	2952	GO:0003824	IEA,IEA,IEA,IEA,IEA	Hsc_gene_10680,Hsc_gene_17860,Hsc_gene_19784,Hsc_gene_4223,Hsc_gene_6328
FALSE	1	462	65	3	0.0461538	0.00649351	GO:0060089	GO:MF	molecular transducer activity	8626	8447	GO:0003674	IEA,IEA,IEA	Hsc_gene_14485,Hsc_gene_15332,Hsc_gene_20241
FALSE	1	71	65	2	0.0307692	0.028169	GO:0061134	GO:MF	peptidase regulator activity	8626	8463	GO:0030234	IEA,IEA	Hsc_gene_13416,Hsc_gene_21529
FALSE	1	66	65	2	0.0307692	0.030303	GO:0061135	GO:MF	endopeptidase regulator activity	8626	8464	GO:0061134	IEA,IEA	Hsc_gene_13416,Hsc_gene_21529
FALSE	1	143	65	1	0.0153846	0.00699301	GO:0070001	GO:MF	aspartic-type peptidase activity	8626	8650	GO:0008233	IEA	Hsc_gene_1618
FALSE	1	4	65	1	0.0153846	0.25	GO:0090482	GO:MF	vitamin transmembrane transporter activity	8626	9061	GO:0022857	IEA	Hsc_gene_477
FALSE	1	2978	65	5	0.0769231	0.00167898	GO:0097159	GO:MF	organic cyclic compound binding	8626	9139	GO:0005488	IEA,IEA,IEA,IEA,IEA	Hsc_gene_1618,Hsc_gene_20926,Hsc_gene_22020,Hsc_gene_26008,Hsc_gene_9210
FALSE	1	1	65	1	0.0153846	1	GO:0098599	GO:MF	palmitoyl hydrolase activity	8626	9212	GO:0016787	IEA	Hsc_gene_4501
FALSE	1	214	65	3	0.0461538	0.0140187	GO:0098772	GO:MF	molecular function regulator activity	8626	9253	GO:0003674	IEA,IEA,IEA	Hsc_gene_13416,Hsc_gene_21529,Hsc_gene_9957
FALSE	1	1223	65	2	0.0307692	0.00163532	GO:0140096	GO:MF	catalytic activity, acting on a protein	8626	10506	GO:0003824	IEA,IEA	Hsc_gene_1618,Hsc_gene_1862
FALSE	1	270	65	2	0.0307692	0.00740741	GO:0140110	GO:MF	transcription regulator activity	8626	10515	GO:0003674	IEA,IEA	Hsc_gene_22020,Hsc_gene_9210
FALSE	1	60	65	1	0.0153846	0.0166667	GO:0140677	GO:MF	molecular function activator activity	8626	10669	GO:0098772	IEA	Hsc_gene_9957
FALSE	1	75	65	2	0.0307692	0.0266667	GO:0140678	GO:MF	molecular function inhibitor activity	8626	10670	GO:0098772	IEA,IEA	Hsc_gene_13416,Hsc_gene_21529
FALSE	1	2976	65	5	0.0769231	0.00168011	GO:1901363	GO:MF	heterocyclic compound binding	8626	10949	GO:0005488	IEA,IEA,IEA,IEA,IEA	Hsc_gene_1618,Hsc_gene_20926,Hsc_gene_22020,Hsc_gene_26008,Hsc_gene_9210
FALSE	1	145	65	4	0.0615385	0.0275862	GO:1901702	GO:MF	salt transmembrane transporter activity	8626	10973	GO:0022857	IEA,IEA,IEA,IEA	Hsc_gene_25214,Hsc_gene_25215,Hsc_gene_5128,Hsc_gene_7426
FALSE	1	37	65	1	0.0153846	0.027027	GO:0052689	GO:MF	carboxylic ester hydrolase activity	8626	8240	GO:0016788	IEA	Hsc_gene_20483
FALSE	1	15	65	1	0.0153846	0.0666667	GO:0048018	GO:MF	receptor ligand activity	8626	7297	GO:0005102, GO:0030546	IEA	Hsc_gene_9957
FALSE	1	792	65	9	0.138462	0.0113636	GO:0046914	GO:MF	transition metal ion binding	8626	6285	GO:0046872	IEA,IEA,IEA,IEA,IEA,IEA,IEA,IEA,IEA	Hsc_gene_10060,Hsc_gene_13358,Hsc_gene_15662,Hsc_gene_1618,Hsc_gene_19176,Hsc_gene_22020,Hsc_gene_26008,Hsc_gene_3888,Hsc_gene_9210
FALSE	1	111	65	2	0.0307692	0.018018	GO:0046906	GO:MF	tetrapyrrole binding	8626	6281	GO:0097159, GO:1901363	IEA,IEA	Hsc_gene_20926,Hsc_gene_26008
FALSE	1	184	65	2	0.0307692	0.0108696	GO:0016746	GO:MF	acyltransferase activity	8626	2957	GO:0016740	IEA,IEA	Hsc_gene_10680,Hsc_gene_4223
FALSE	1	93	65	2	0.0307692	0.0215054	GO:0016747	GO:MF	acyltransferase activity, transferring groups other than amino-acyl groups	8626	2958	GO:0016746	IEA,IEA	Hsc_gene_10680,Hsc_gene_4223
FALSE	1	177	65	3	0.0461538	0.0169492	GO:0016757	GO:MF	glycosyltransferase activity	8626	2968	GO:0016740	IEA,IEA,IEA	Hsc_gene_17860,Hsc_gene_19784,Hsc_gene_6328
FALSE	1	11	65	1	0.0153846	0.0909091	GO:0016763	GO:MF	pentosyltransferase activity	8626	2974	GO:0016757	IEA	Hsc_gene_6328
FALSE	1	237	65	1	0.0153846	0.00421941	GO:0016788	GO:MF	hydrolase activity, acting on ester bonds	8626	2993	GO:0016787	IEA	Hsc_gene_20483
FALSE	1	36	65	1	0.0153846	0.0277778	GO:0016810	GO:MF	hydrolase activity, acting on carbon-nitrogen (but not peptide) bonds	8626	3008	GO:0016787	IEA	Hsc_gene_17116
FALSE	1	8	65	1	0.0153846	0.125	GO:0016814	GO:MF	hydrolase activity, acting on carbon-nitrogen (but not peptide) bonds, in cyclic amidines	8626	3012	GO:0016810	IEA	Hsc_gene_17116
FALSE	1	25	65	1	0.0153846	0.04	GO:0016836	GO:MF	hydro-lyase activity	8626	3030	GO:0016835	IEA	Hsc_gene_19176
FALSE	1	2	65	1	0.0153846	0.5	GO:0019238	GO:MF	cyclohydrolase activity	8626	3684	GO:0016814	IEA	Hsc_gene_17116
FALSE	1	31	65	1	0.0153846	0.0322581	GO:0019825	GO:MF	oxygen binding	8626	3727	GO:0036094	IEA	Hsc_gene_20926
FALSE	1	111	65	2	0.0307692	0.018018	GO:0020037	GO:MF	heme binding	8626	3786	GO:0046906	IEA,IEA	Hsc_gene_20926,Hsc_gene_26008
FALSE	1	216	65	4	0.0615385	0.0185185	GO:0022803	GO:MF	passive transmembrane transporter activity	8626	3787	GO:0022857	IEA,IEA,IEA,IEA	Hsc_gene_25214,Hsc_gene_25215,Hsc_gene_5128,Hsc_gene_7426
FALSE	1	170	65	3	0.0461538	0.0176471	GO:0022890	GO:MF	inorganic cation transmembrane transporter activity	8626	3837	GO:0015318	IEA,IEA,IEA	Hsc_gene_25214,Hsc_gene_25215,Hsc_gene_7426
FALSE	1	68	65	2	0.0307692	0.0294118	GO:0030414	GO:MF	peptidase inhibitor activity	8626	3950	GO:0004857, GO:0061134	IEA,IEA	Hsc_gene_13416,Hsc_gene_21529
FALSE	1	15	65	1	0.0153846	0.0666667	GO:0030545	GO:MF	signaling receptor regulator activity	8626	3962	GO:0098772	IEA	Hsc_gene_9957
FALSE	1	15	65	1	0.0153846	0.0666667	GO:0030546	GO:MF	signaling receptor activator activity	8626	3963	GO:0030545, GO:0140677	IEA	Hsc_gene_9957
FALSE	1	1345	65	1	0.0153846	0.000743494	GO:0036094	GO:MF	small molecule binding	8626	5425	GO:0005488	IEA	Hsc_gene_20926
FALSE	1	462	65	3	0.0461538	0.00649351	GO:0038023	GO:MF	signaling receptor activity	8626	5536	GO:0060089	IEA,IEA,IEA	Hsc_gene_14485,Hsc_gene_15332,Hsc_gene_20241
FALSE	1	94	65	1	0.0153846	0.0106383	GO:0042302	GO:MF	structural constituent of cuticle	8626	5631	GO:0005198	IEA	Hsc_gene_19933
FALSE	1	2233	65	10	0.153846	0.00447828	GO:0043167	GO:MF	ion binding	8626	5753	GO:0005488	IEA,IEA,IEA,IEA,IEA,IEA,IEA,IEA,IEA,IEA	Hsc_gene_10060,Hsc_gene_13358,Hsc_gene_15662,Hsc_gene_1618,Hsc_gene_19176,Hsc_gene_22020,Hsc_gene_26008,Hsc_gene_3888,Hsc_gene_8310,Hsc_gene_9210
FALSE	1	1093	65	10	0.153846	0.00914913	GO:0043169	GO:MF	cation binding	8626	5755	GO:0043167	IEA,IEA,IEA,IEA,IEA,IEA,IEA,IEA,IEA,IEA	Hsc_gene_10060,Hsc_gene_13358,Hsc_gene_15662,Hsc_gene_1618,Hsc_gene_19176,Hsc_gene_22020,Hsc_gene_26008,Hsc_gene_3888,Hsc_gene_8310,Hsc_gene_9210
FALSE	1	142	65	2	0.0307692	0.0140845	GO:0043565	GO:MF	sequence-specific DNA binding	8626	5815	GO:0003677	IEA,IEA	Hsc_gene_22020,Hsc_gene_9210
FALSE	1	1	65	1	0.0153846	1	GO:0046558	GO:MF	arabinan endo-1,5-alpha-L-arabinosidase activity	8626	6231	GO:0004553	IEA	Hsc_gene_14897
FALSE	1	1081	65	10	0.153846	0.00925069	GO:0046872	GO:MF	metal ion binding	8626	6274	GO:0043169	IEA,IEA,IEA,IEA,IEA,IEA,IEA,IEA,IEA,IEA	Hsc_gene_10060,Hsc_gene_13358,Hsc_gene_15662,Hsc_gene_1618,Hsc_gene_19176,Hsc_gene_22020,Hsc_gene_26008,Hsc_gene_3888,Hsc_gene_8310,Hsc_gene_9210
FALSE	1	134	65	3	0.0461538	0.0223881	GO:0046873	GO:MF	metal ion transmembrane transporter activity	8626	6275	GO:0008324, GO:0022890	IEA,IEA,IEA	Hsc_gene_25214,Hsc_gene_25215,Hsc_gene_7426
FALSE	1	190	65	2	0.0307692	0.0105263	GO:0030234	GO:MF	enzyme regulator activity	8626	3881	GO:0098772	IEA,IEA	Hsc_gene_13416,Hsc_gene_21529
