## Supplementary material for "The SUbventral-Gland master Regulator (SUGR) of nematode virulence": Table S2

### Sheet: Sheet 1
significant	p_value	term_size	query_size	intersection_size	precision	recall	term_id	source	term_name	effective_domain_size	source_order	parents	evidence_codes	intersection
FALSE	0.0667875	51	14	3	0.214286	0.0588235	GO:0007155	GO:BP	cell adhesion	4839	2766	GO:0009987	IEA,IEA,IEA	Hetgly18149,Hetgly16060,Hetgly02035
FALSE	0.342904	23	14	2	0.142857	0.0869565	GO:0098742	GO:BP	cell-cell adhesion via plasma-membrane adhesion molecules	4839	19760	GO:0098609	IEA,IEA	Hetgly18149,Hetgly02035
FALSE	0.342904	23	14	2	0.142857	0.0869565	GO:0007156	GO:BP	homophilic cell adhesion via plasma membrane adhesion molecules	4839	2767	GO:0098742	IEA,IEA	Hetgly18149,Hetgly02035
FALSE	0.373459	24	14	2	0.142857	0.0833333	GO:0098609	GO:BP	cell-cell adhesion	4839	19697	GO:0007155	IEA,IEA	Hetgly18149,Hetgly02035
FALSE	1	64	14	1	0.0714286	0.015625	GO:0007010	GO:BP	cytoskeleton organization	4839	2665	GO:0006996	IEA	Hetgly17323
FALSE	1	508	14	3	0.214286	0.00590551	GO:0007154	GO:BP	cell communication	4839	2765	GO:0009987	IEA,IEA,IEA	Hetgly10451,Hetgly10498,Hetgly11695
FALSE	1	5	14	1	0.0714286	0.2	GO:0007160	GO:BP	cell-matrix adhesion	4839	2771	GO:0031589	IEA	Hetgly16060
FALSE	1	492	14	3	0.214286	0.00609756	GO:0007165	GO:BP	signal transduction	4839	2776	GO:0007154, GO:0009987, GO:0023052, GO:0050794, GO:0051716	IEA,IEA,IEA	Hetgly10451,Hetgly10498,Hetgly11695
FALSE	1	187	14	1	0.0714286	0.00534759	GO:0006996	GO:BP	organelle organization	4839	2654	GO:0016043	IEA	Hetgly17323
FALSE	1	76	14	1	0.0714286	0.0131579	GO:0007606	GO:BP	sensory perception of chemical stimulus	4839	3118	GO:0007600	IEA	Hetgly14942
FALSE	1	4839	14	14	1	0.00289316	GO:0008150	GO:BP	biological_process	4839	3177		IEA,IEA,IEA,IEA,IEA,IEA,IEA,IEA,IEA,IEA,IEA,IEA,IEA,IEA	Hetgly10451,Hetgly10498,Hetgly08429,Hetgly08589,Hetgly18149,Hetgly14942,Hetgly04883,Hetgly17323,Hetgly16060,Hetgly12478,Hetgly11695,Hetgly08640,Hetgly02035,Hetgly11810
FALSE	1	3302	14	4	0.285714	0.00121139	GO:0008152	GO:BP	metabolic process	4839	3178	GO:0008150	IEA,IEA,IEA,IEA	Hetgly08429,Hetgly08589,Hetgly08640,Hetgly11810
FALSE	1	271	14	1	0.0714286	0.00369004	GO:0009056	GO:BP	catabolic process	4839	3288	GO:0008152	IEA	Hetgly08429
FALSE	1	174	14	1	0.0714286	0.00574713	GO:0009057	GO:BP	macromolecule catabolic process	4839	3289	GO:0043170, GO:1901575	IEA	Hetgly08429
FALSE	1	4	14	1	0.0714286	0.25	GO:0009081	GO:BP	branched-chain amino acid metabolic process	4839	3310	GO:0006520	IEA	Hetgly08640
FALSE	1	235	14	2	0.142857	0.00851064	GO:0007186	GO:BP	G protein-coupled receptor signaling pathway	4839	2791	GO:0007165	IEA,IEA	Hetgly10451,Hetgly10498
FALSE	1	80	14	1	0.0714286	0.0125	GO:0007600	GO:BP	sensory perception	4839	3112	GO:0050877	IEA	Hetgly14942
FALSE	1	296	14	1	0.0714286	0.00337838	GO:0006811	GO:BP	monoatomic ion transport	4839	2531	GO:0006810	IEA	Hetgly04883
FALSE	1	829	14	2	0.142857	0.00241255	GO:0006810	GO:BP	transport	4839	2530	GO:0051234	IEA,IEA	Hetgly04883,Hetgly12478
FALSE	1	2834	14	3	0.214286	0.00105857	GO:0006807	GO:BP	nitrogen compound metabolic process	4839	2527	GO:0008152	IEA,IEA,IEA	Hetgly08429,Hetgly08640,Hetgly11810
FALSE	1	605	14	1	0.0714286	0.00165289	GO:0006796	GO:BP	phosphate-containing compound metabolic process	4839	2521	GO:0006793	IEA	Hetgly08589
FALSE	1	606	14	1	0.0714286	0.00165017	GO:0006793	GO:BP	phosphorus metabolic process	4839	2518	GO:0044237	IEA	Hetgly08589
FALSE	1	57	14	1	0.0714286	0.0175439	GO:0006650	GO:BP	glycerophospholipid metabolic process	4839	2398	GO:0006644, GO:0046486	IEA	Hetgly08589
FALSE	1	89	14	1	0.0714286	0.011236	GO:0006644	GO:BP	phospholipid metabolic process	4839	2393	GO:0006796, GO:0019637, GO:0044255	IEA	Hetgly08589
FALSE	1	216	14	1	0.0714286	0.00462963	GO:0006629	GO:BP	lipid metabolic process	4839	2380	GO:0044238, GO:0071704	IEA	Hetgly08589
FALSE	1	122	14	1	0.0714286	0.00819672	GO:0006520	GO:BP	amino acid metabolic process	4839	2278	GO:0019752, GO:0044238, GO:1901564	IEA	Hetgly08640
FALSE	1	3	14	1	0.0714286	0.333333	GO:0006516	GO:BP	glycoprotein catabolic process	4839	2275	GO:0009100, GO:0030163, GO:1901136	IEA	Hetgly08429
FALSE	1	572	14	1	0.0714286	0.00174825	GO:0006508	GO:BP	proteolysis	4839	2270	GO:0019538	IEA	Hetgly11810
FALSE	1	190	14	1	0.0714286	0.00526316	GO:0006082	GO:BP	organic acid metabolic process	4839	1976	GO:0044237, GO:0044281, GO:0071704	IEA	Hetgly08640
FALSE	1	83	14	1	0.0714286	0.0120482	GO:0003008	GO:BP	system process	4839	1473	GO:0032501	IEA	Hetgly14942
FALSE	1	81	14	1	0.0714286	0.0123457	GO:0009100	GO:BP	glycoprotein metabolic process	4839	3328	GO:0019538, GO:1901135	IEA	Hetgly08429
FALSE	1	3778	14	11	0.785714	0.00291159	GO:0009987	GO:BP	cellular process	4839	3869	GO:0008150	IEA,IEA,IEA,IEA,IEA,IEA,IEA,IEA,IEA,IEA,IEA	Hetgly10451,Hetgly10498,Hetgly08589,Hetgly18149,Hetgly04883,Hetgly17323,Hetgly16060,Hetgly12478,Hetgly11695,Hetgly08640,Hetgly02035
FALSE	1	1510	14	2	0.142857	0.0013245	GO:0019538	GO:BP	protein metabolic process	4839	6144	GO:0043170, GO:0044238, GO:1901564	IEA,IEA	Hetgly08429,Hetgly11810
FALSE	1	1805	14	3	0.214286	0.00166205	GO:1901564	GO:BP	organonitrogen compound metabolic process	4839	22437	GO:0006807, GO:0071704	IEA,IEA,IEA	Hetgly08429,Hetgly08640,Hetgly11810
FALSE	1	11	14	1	0.0714286	0.0909091	GO:1901136	GO:BP	carbohydrate derivative catabolic process	4839	22081	GO:1901135, GO:1901575	IEA	Hetgly08429
FALSE	1	207	14	1	0.0714286	0.00483092	GO:1901135	GO:BP	carbohydrate derivative metabolic process	4839	22080	GO:0071704	IEA	Hetgly08429
FALSE	1	370	14	1	0.0714286	0.0027027	GO:0071840	GO:BP	cellular component organization or biogenesis	4839	17759	GO:0009987	IEA	Hetgly17323
FALSE	1	3194	14	4	0.285714	0.00125235	GO:0071704	GO:BP	organic substance metabolic process	4839	17686	GO:0008152	IEA,IEA,IEA,IEA	Hetgly08429,Hetgly08589,Hetgly08640,Hetgly11810
FALSE	1	1006	14	3	0.214286	0.00298211	GO:0065007	GO:BP	biological regulation	4839	16682	GO:0008150	IEA,IEA,IEA	Hetgly10451,Hetgly10498,Hetgly11695
FALSE	1	475	14	2	0.142857	0.00421053	GO:0055085	GO:BP	transmembrane transport	4839	14966	GO:0006810, GO:0009987	IEA,IEA	Hetgly04883,Hetgly12478
FALSE	1	596	14	3	0.214286	0.00503356	GO:0051716	GO:BP	cellular response to stimulus	4839	14605	GO:0009987, GO:0050896	IEA,IEA,IEA	Hetgly10451,Hetgly10498,Hetgly11695
FALSE	1	833	14	2	0.142857	0.00240096	GO:0051234	GO:BP	establishment of localization	4839	14265	GO:0051179	IEA,IEA	Hetgly04883,Hetgly12478
FALSE	1	845	14	2	0.142857	0.00236686	GO:0051179	GO:BP	localization	4839	14235	GO:0008150	IEA,IEA	Hetgly04883,Hetgly12478
FALSE	1	626	14	3	0.214286	0.00479233	GO:0050896	GO:BP	response to stimulus	4839	14004	GO:0008150	IEA,IEA,IEA	Hetgly10451,Hetgly10498,Hetgly11695
FALSE	1	80	14	1	0.0714286	0.0125	GO:0050877	GO:BP	nervous system process	4839	13987	GO:0003008	IEA	Hetgly14942
FALSE	1	950	14	3	0.214286	0.00315789	GO:0050794	GO:BP	regulation of cellular process	4839	13920	GO:0009987, GO:0050789	IEA,IEA,IEA	Hetgly10451,Hetgly10498,Hetgly11695
FALSE	1	983	14	3	0.214286	0.00305188	GO:0050789	GO:BP	regulation of biological process	4839	13916	GO:0008150, GO:0065007	IEA,IEA,IEA	Hetgly10451,Hetgly10498,Hetgly11695
FALSE	1	310	14	1	0.0714286	0.00322581	GO:0016043	GO:BP	cellular component organization	4839	5163	GO:0071840	IEA	Hetgly17323
FALSE	1	46	14	1	0.0714286	0.0217391	GO:0046488	GO:BP	phosphatidylinositol metabolic process	4839	12817	GO:0006650	IEA	Hetgly08589
FALSE	1	6	14	1	0.0714286	0.166667	GO:0045104	GO:BP	intermediate filament cytoskeleton organization	4839	11880	GO:0007010, GO:0045103	IEA	Hetgly17323
FALSE	1	6	14	1	0.0714286	0.166667	GO:0045103	GO:BP	intermediate filament-based process	4839	11879	GO:0009987	IEA	Hetgly17323
FALSE	1	390	14	1	0.0714286	0.0025641	GO:0044281	GO:BP	small molecule metabolic process	4839	11506	GO:0008152	IEA	Hetgly08640
FALSE	1	136	14	1	0.0714286	0.00735294	GO:0044255	GO:BP	cellular lipid metabolic process	4839	11496	GO:0006629, GO:0044237	IEA	Hetgly08589
FALSE	1	3033	14	4	0.285714	0.00131883	GO:0044238	GO:BP	primary metabolic process	4839	11489	GO:0008152	IEA,IEA,IEA,IEA	Hetgly08429,Hetgly08589,Hetgly08640,Hetgly11810
FALSE	1	2421	14	2	0.142857	0.000826105	GO:0044237	GO:BP	cellular metabolic process	4839	11488	GO:0008152, GO:0009987	IEA,IEA	Hetgly08589,Hetgly08640
FALSE	1	189	14	1	0.0714286	0.00529101	GO:0043436	GO:BP	oxoacid metabolic process	4839	11204	GO:0006082	IEA	Hetgly08640
FALSE	1	2516	14	2	0.142857	0.000794913	GO:0043170	GO:BP	macromolecule metabolic process	4839	11075	GO:0071704	IEA,IEA	Hetgly08429,Hetgly11810
FALSE	1	110	14	1	0.0714286	0.00909091	GO:0032501	GO:BP	multicellular organismal process	4839	7975	GO:0008150	IEA	Hetgly14942
FALSE	1	5	14	1	0.0714286	0.2	GO:0031589	GO:BP	cell-substrate adhesion	4839	7584	GO:0007155	IEA	Hetgly16060
FALSE	1	145	14	1	0.0714286	0.00689655	GO:0030163	GO:BP	protein catabolic process	4839	7006	GO:0009057, GO:0019538, GO:1901565	IEA	Hetgly08429
FALSE	1	506	14	3	0.214286	0.00592885	GO:0023052	GO:BP	signaling	4839	6955	GO:0050789	IEA,IEA,IEA	Hetgly10451,Hetgly10498,Hetgly11695
FALSE	1	189	14	1	0.0714286	0.00529101	GO:0019752	GO:BP	carboxylic acid metabolic process	4839	6321	GO:0043436	IEA	Hetgly08640
FALSE	1	233	14	1	0.0714286	0.00429185	GO:0019637	GO:BP	organophosphate metabolic process	4839	6235	GO:0006793, GO:0071704	IEA	Hetgly08589
FALSE	1	57	14	1	0.0714286	0.0175439	GO:0046486	GO:BP	glycerolipid metabolic process	4839	12815	GO:0044255	IEA	Hetgly08589
FALSE	1	164	14	1	0.0714286	0.00609756	GO:1901565	GO:BP	organonitrogen compound catabolic process	4839	22438	GO:1901564, GO:1901575	IEA	Hetgly08429
FALSE	1	249	14	1	0.0714286	0.00401606	GO:1901575	GO:BP	organic substance catabolic process	4839	22444	GO:0009056, GO:0071704	IEA	Hetgly08429
FALSE	1	2459	12	12	1	0.00488003	GO:0110165	GO:CC	cellular anatomical entity	2595	3447	GO:0005575	IEA,IEA,IEA,IEA,IEA,IEA,IEA,IEA,IEA,IEA,IEA,IEA	Hetgly10451,Hetgly10498,Hetgly08429,Hetgly20802,Hetgly18149,Hetgly14942,Hetgly04883,Hetgly17323,Hetgly12478,Hetgly02035,Hetgly04087,Hetgly00194
FALSE	1	110	12	2	0.166667	0.0181818	GO:0071944	GO:CC	cell periphery	2595	2799	GO:0110165	IEA,IEA	Hetgly18149,Hetgly02035
FALSE	1	375	12	1	0.0833333	0.00266667	GO:0043232	GO:CC	intracellular non-membrane-bounded organelle	2595	1888	GO:0043228, GO:0043229	IEA	Hetgly17323
FALSE	1	889	12	1	0.0833333	0.00112486	GO:0043229	GO:CC	intracellular organelle	2595	1885	GO:0005622, GO:0043226	IEA	Hetgly17323
FALSE	1	375	12	1	0.0833333	0.00266667	GO:0043228	GO:CC	non-membrane-bounded organelle	2595	1884	GO:0043226	IEA	Hetgly17323
FALSE	1	899	12	1	0.0833333	0.00111235	GO:0043226	GO:CC	organelle	2595	1882	GO:0110165	IEA	Hetgly17323
FALSE	1	1447	12	10	0.833333	0.00691085	GO:0016020	GO:CC	membrane	2595	722	GO:0110165	IEA,IEA,IEA,IEA,IEA,IEA,IEA,IEA,IEA,IEA	Hetgly10451,Hetgly10498,Hetgly20802,Hetgly18149,Hetgly14942,Hetgly04883,Hetgly12478,Hetgly02035,Hetgly04087,Hetgly00194
FALSE	1	97	12	2	0.166667	0.0206186	GO:0005886	GO:CC	plasma membrane	2595	424	GO:0016020, GO:0071944	IEA,IEA	Hetgly18149,Hetgly02035
FALSE	1	110	12	1	0.0833333	0.00909091	GO:0005856	GO:CC	cytoskeleton	2595	401	GO:0043232	IEA	Hetgly17323
FALSE	1	410	12	1	0.0833333	0.00243902	GO:0005737	GO:CC	cytoplasm	2595	309	GO:0005622, GO:0110165	IEA	Hetgly08429
FALSE	1	1071	12	2	0.166667	0.00186741	GO:0005622	GO:CC	intracellular anatomical structure	2595	237	GO:0110165	IEA,IEA	Hetgly08429,Hetgly17323
FALSE	1	2595	12	12	1	0.00462428	GO:0005575	GO:CC	cellular_component	2595	197		IEA,IEA,IEA,IEA,IEA,IEA,IEA,IEA,IEA,IEA,IEA,IEA	Hetgly10451,Hetgly10498,Hetgly08429,Hetgly20802,Hetgly18149,Hetgly14942,Hetgly04883,Hetgly17323,Hetgly12478,Hetgly02035,Hetgly04087,Hetgly00194
TRUE	0.00895252	208	27	6	0.222222	0.0288462	GO:0005509	GO:MF	calcium ion binding	7462	1494	GO:0046872	IEA,IEA,IEA,IEA,IEA,IEA	Hetgly00581,Hetgly08429,Hetgly07022,Hetgly18149,Hetgly07545,Hetgly02035
FALSE	0.745074	34	27	2	0.0740741	0.0588235	GO:0005544	GO:MF	calcium-dependent phospholipid binding	7462	1514	GO:0005543	IEA,IEA	Hetgly00581,Hetgly08429
FALSE	1	1321	27	3	0.111111	0.00227101	GO:0000166	GO:MF	nucleotide binding	7462	31	GO:0036094, GO:1901265	IEA,IEA,IEA	Hetgly11823,Hetgly04087,Hetgly11810
FALSE	1	315	27	2	0.0740741	0.00634921	GO:0016818	GO:MF	hydrolase activity, acting on acid anhydrides, in phosphorus-containing anhydrides	7462	3015	GO:0016817	IEA,IEA	Hetgly11823,Hetgly04087
FALSE	1	316	27	2	0.0740741	0.00632911	GO:0016817	GO:MF	hydrolase activity, acting on acid anhydrides	7462	3014	GO:0016787	IEA,IEA	Hetgly11823,Hetgly04087
FALSE	1	1293	27	3	0.111111	0.00232019	GO:0016787	GO:MF	hydrolase activity	7462	2992	GO:0003824	IEA,IEA,IEA	Hetgly11823,Hetgly04087,Hetgly11810
FALSE	1	17	27	1	0.037037	0.0588235	GO:0016769	GO:MF	transferase activity, transferring nitrogenous groups	7462	2978	GO:0016740	IEA	Hetgly08640
FALSE	1	1140	27	1	0.037037	0.000877193	GO:0016740	GO:MF	transferase activity	7462	2952	GO:0003824	IEA	Hetgly08640
FALSE	1	391	27	1	0.037037	0.00255754	GO:0016491	GO:MF	oxidoreductase activity	7462	2825	GO:0003824	IEA	Hetgly06239
FALSE	1	312	27	2	0.0740741	0.00641026	GO:0016462	GO:MF	pyrophosphatase activity	7462	2820	GO:0016818	IEA,IEA	Hetgly11823,Hetgly04087
FALSE	1	211	27	1	0.037037	0.00473934	GO:0015267	GO:MF	channel activity	7462	2452	GO:0022803	IEA	Hetgly04883
FALSE	1	309	27	1	0.037037	0.00323625	GO:0015075	GO:MF	monoatomic ion transmembrane transporter activity	7462	2304	GO:0022857	IEA	Hetgly04883
FALSE	1	17	27	1	0.037037	0.0588235	GO:0008483	GO:MF	transaminase activity	7462	1750	GO:0016769	IEA	Hetgly08640
FALSE	1	217	27	1	0.037037	0.00460829	GO:0008324	GO:MF	monoatomic cation transmembrane transporter activity	7462	1660	GO:0015075	IEA	Hetgly04883
FALSE	1	113	27	2	0.0740741	0.0176991	GO:0008289	GO:MF	lipid binding	7462	1646	GO:0005488	IEA,IEA	Hetgly00581,Hetgly08429
FALSE	1	238	27	1	0.037037	0.00420168	GO:0008237	GO:MF	metallopeptidase activity	7462	1620	GO:0008233	IEA	Hetgly11810
FALSE	1	530	27	1	0.037037	0.00188679	GO:0008233	GO:MF	peptidase activity	7462	1616	GO:0016787, GO:0140096	IEA	Hetgly11810
FALSE	1	58	27	2	0.0740741	0.0344828	GO:0005543	GO:MF	phospholipid binding	7462	1513	GO:0008289	IEA,IEA	Hetgly00581,Hetgly08429
FALSE	1	959	27	3	0.111111	0.00312826	GO:0005524	GO:MF	ATP binding	7462	1503	GO:0032559, GO:0035639	IEA,IEA,IEA	Hetgly11823,Hetgly04087,Hetgly11810
FALSE	1	1980	27	12	0.444444	0.00606061	GO:0005515	GO:MF	protein binding	7462	1495	GO:0005488	IEA,IEA,IEA,IEA,IEA,IEA,IEA,IEA,IEA,IEA,IEA,IEA	Hetgly10089,Hetgly00547,Hetgly00137,Hetgly12478,Hetgly01847,Hetgly06018,Hetgly07545,Hetgly09961,Hetgly01216,Hetgly11695,Hetgly06008,Hetgly01767
FALSE	1	7462	27	27	1	0.00361833	GO:0003674	GO:MF	molecular_function	7462	322		IEA,IEA,IEA,IEA,IEA,IEA,IEA,IEA,IEA,IEA,IEA,IEA,IEA,IEA,IEA,IEA,IEA,IEA,IEA,IEA,IEA,IEA,IEA,IEA,IEA,IEA,IEA	Hetgly00581,Hetgly10451,Hetgly10498,Hetgly08429,Hetgly07022,Hetgly06239,Hetgly10089,Hetgly18149,Hetgly00547,Hetgly14942,Hetgly00516,Hetgly00137,Hetgly04883,Hetgly12478,Hetgly01847,Hetgly06018,Hetgly07545,Hetgly09961,Hetgly01216,Hetgly11695,Hetgly11823,Hetgly06008,Hetgly08640,Hetgly01767,Hetgly02035,Hetgly04087,Hetgly11810
FALSE	1	3273	27	5	0.185185	0.00152765	GO:0003824	GO:MF	catalytic activity	7462	368	GO:0003674	IEA,IEA,IEA,IEA,IEA	Hetgly06239,Hetgly11823,Hetgly08640,Hetgly04087,Hetgly11810
FALSE	1	3	27	1	0.037037	0.333333	GO:0004084	GO:MF	branched-chain-amino-acid transaminase activity	7462	574	GO:0008483	IEA	Hetgly08640
FALSE	1	350	27	1	0.037037	0.00285714	GO:0004175	GO:MF	endopeptidase activity	7462	655	GO:0008233	IEA	Hetgly11810
FALSE	1	131	27	1	0.037037	0.00763359	GO:0004176	GO:MF	ATP-dependent peptidase activity	7462	656	GO:0008233, GO:0140657	IEA	Hetgly11810
FALSE	1	179	27	1	0.037037	0.00558659	GO:0004222	GO:MF	metalloendopeptidase activity	7462	664	GO:0004175, GO:0008237	IEA	Hetgly11810
FALSE	1	160	27	2	0.0740741	0.0125	GO:0016887	GO:MF	ATP hydrolysis activity	7462	3072	GO:0017111, GO:0140657	IEA,IEA	Hetgly11823,Hetgly04087
FALSE	1	337	27	4	0.148148	0.0118694	GO:0004888	GO:MF	transmembrane signaling receptor activity	7462	1148	GO:0038023	IEA,IEA,IEA,IEA	Hetgly10451,Hetgly10498,Hetgly14942,Hetgly02035
FALSE	1	46	27	1	0.037037	0.0217391	GO:0005085	GO:MF	guanyl-nucleotide exchange factor activity	7462	1273	GO:0030695	IEA	Hetgly01216
FALSE	1	345	27	1	0.037037	0.00289855	GO:0005198	GO:MF	structural molecule activity	7462	1350	GO:0003674	IEA	Hetgly00516
FALSE	1	575	27	3	0.111111	0.00521739	GO:0005215	GO:MF	transporter activity	7462	1357	GO:0003674	IEA,IEA,IEA	Hetgly04883,Hetgly12478,Hetgly04087
FALSE	1	202	27	1	0.037037	0.0049505	GO:0005216	GO:MF	monoatomic ion channel activity	7462	1358	GO:0015075, GO:0015267	IEA	Hetgly04883
FALSE	1	118	27	1	0.037037	0.00847458	GO:0005261	GO:MF	monoatomic cation channel activity	7462	1387	GO:0005216, GO:0008324	IEA	Hetgly04883
FALSE	1	4885	27	20	0.740741	0.00409417	GO:0005488	GO:MF	binding	7462	1483	GO:0003674	IEA,IEA,IEA,IEA,IEA,IEA,IEA,IEA,IEA,IEA,IEA,IEA,IEA,IEA,IEA,IEA,IEA,IEA,IEA,IEA	Hetgly00581,Hetgly08429,Hetgly07022,Hetgly10089,Hetgly18149,Hetgly00547,Hetgly00137,Hetgly12478,Hetgly01847,Hetgly06018,Hetgly07545,Hetgly09961,Hetgly01216,Hetgly11695,Hetgly11823,Hetgly06008,Hetgly01767,Hetgly02035,Hetgly04087,Hetgly11810
FALSE	1	215	27	3	0.111111	0.0139535	GO:0004930	GO:MF	G protein-coupled receptor activity	7462	1176	GO:0004888	IEA,IEA,IEA	Hetgly10451,Hetgly10498,Hetgly02035
FALSE	1	1172	27	3	0.111111	0.00255973	GO:0017076	GO:MF	purine nucleotide binding	7462	3148	GO:0000166	IEA,IEA,IEA	Hetgly11823,Hetgly04087,Hetgly11810
FALSE	1	211	27	1	0.037037	0.00473934	GO:0022803	GO:MF	passive transmembrane transporter activity	7462	3787	GO:0022857	IEA	Hetgly04883
FALSE	1	2578	27	3	0.111111	0.00116369	GO:1901363	GO:MF	heterocyclic compound binding	7462	10949	GO:0005488	IEA,IEA,IEA	Hetgly11823,Hetgly04087,Hetgly11810
FALSE	1	1321	27	3	0.111111	0.00227101	GO:1901265	GO:MF	nucleoside phosphate binding	7462	10946	GO:0097159, GO:1901363	IEA,IEA,IEA	Hetgly11823,Hetgly04087,Hetgly11810
FALSE	1	483	27	3	0.111111	0.00621118	GO:0140657	GO:MF	ATP-dependent activity	7462	10657	GO:0003674	IEA,IEA,IEA	Hetgly11823,Hetgly04087,Hetgly11810
FALSE	1	1135	27	1	0.037037	0.000881057	GO:0140096	GO:MF	catalytic activity, acting on a protein	7462	10506	GO:0003824	IEA	Hetgly11810
FALSE	1	211	27	1	0.037037	0.00473934	GO:0098772	GO:MF	molecular function regulator activity	7462	9253	GO:0003674	IEA	Hetgly01216
FALSE	1	1149	27	3	0.111111	0.00261097	GO:0097367	GO:MF	carbohydrate derivative binding	7462	9171	GO:0005488	IEA,IEA,IEA	Hetgly11823,Hetgly04087,Hetgly11810
FALSE	1	2580	27	3	0.111111	0.00116279	GO:0097159	GO:MF	organic cyclic compound binding	7462	9139	GO:0005488	IEA,IEA,IEA	Hetgly11823,Hetgly04087,Hetgly11810
FALSE	1	78	27	1	0.037037	0.0128205	GO:0060589	GO:MF	nucleoside-triphosphatase regulator activity	7462	8457	GO:0030234	IEA	Hetgly01216
FALSE	1	342	27	4	0.148148	0.0116959	GO:0060089	GO:MF	molecular transducer activity	7462	8447	GO:0003674	IEA,IEA,IEA,IEA	Hetgly10451,Hetgly10498,Hetgly14942,Hetgly02035
FALSE	1	152	27	1	0.037037	0.00657895	GO:0046983	GO:MF	protein dimerization activity	7462	6317	GO:0005515	IEA	Hetgly12478
FALSE	1	795	27	6	0.222222	0.00754717	GO:0046872	GO:MF	metal ion binding	7462	6274	GO:0043169	IEA,IEA,IEA,IEA,IEA,IEA	Hetgly00581,Hetgly08429,Hetgly07022,Hetgly18149,Hetgly07545,Hetgly02035
FALSE	1	545	27	2	0.0740741	0.00366972	GO:0022857	GO:MF	transmembrane transporter activity	7462	3815	GO:0005215	IEA,IEA	Hetgly04883,Hetgly12478
FALSE	1	187	27	1	0.037037	0.00534759	GO:0030234	GO:MF	enzyme regulator activity	7462	3881	GO:0098772	IEA	Hetgly01216
FALSE	1	1010	27	3	0.111111	0.0029703	GO:0030554	GO:MF	adenyl nucleotide binding	7462	3971	GO:0017076	IEA,IEA,IEA	Hetgly11823,Hetgly04087,Hetgly11810
FALSE	1	78	27	1	0.037037	0.0128205	GO:0030695	GO:MF	GTPase regulator activity	7462	4014	GO:0060589	IEA	Hetgly01216
FALSE	1	1120	27	3	0.111111	0.00267857	GO:0032553	GO:MF	ribonucleotide binding	7462	4479	GO:0000166, GO:0097367	IEA,IEA,IEA	Hetgly11823,Hetgly04087,Hetgly11810
FALSE	1	1114	27	3	0.111111	0.002693	GO:0032555	GO:MF	purine ribonucleotide binding	7462	4481	GO:0017076, GO:0032553	IEA,IEA,IEA	Hetgly11823,Hetgly04087,Hetgly11810
FALSE	1	298	27	2	0.0740741	0.00671141	GO:0017111	GO:MF	ribonucleoside triphosphate phosphatase activity	7462	3163	GO:0016462	IEA,IEA	Hetgly11823,Hetgly04087
FALSE	1	962	27	3	0.111111	0.0031185	GO:0032559	GO:MF	adenyl ribonucleotide binding	7462	4485	GO:0030554, GO:0032555	IEA,IEA,IEA	Hetgly11823,Hetgly04087,Hetgly11810
FALSE	1	1413	27	3	0.111111	0.00212314	GO:0036094	GO:MF	small molecule binding	7462	5425	GO:0005488	IEA,IEA,IEA	Hetgly11823,Hetgly04087,Hetgly11810
FALSE	1	342	27	4	0.148148	0.0116959	GO:0038023	GO:MF	signaling receptor activity	7462	5536	GO:0060089	IEA,IEA,IEA,IEA	Hetgly10451,Hetgly10498,Hetgly14942,Hetgly02035
FALSE	1	95	27	1	0.037037	0.0105263	GO:0042302	GO:MF	structural constituent of cuticle	7462	5631	GO:0005198	IEA	Hetgly00516
FALSE	1	1994	27	9	0.333333	0.00451354	GO:0043167	GO:MF	ion binding	7462	5753	GO:0005488	IEA,IEA,IEA,IEA,IEA,IEA,IEA,IEA,IEA	Hetgly00581,Hetgly08429,Hetgly07022,Hetgly18149,Hetgly07545,Hetgly11823,Hetgly02035,Hetgly04087,Hetgly11810
FALSE	1	1244	27	3	0.111111	0.00241158	GO:0043168	GO:MF	anion binding	7462	5754	GO:0043167	IEA,IEA,IEA	Hetgly11823,Hetgly04087,Hetgly11810
FALSE	1	811	27	6	0.222222	0.00739827	GO:0043169	GO:MF	cation binding	7462	5755	GO:0043167	IEA,IEA,IEA,IEA,IEA,IEA	Hetgly00581,Hetgly08429,Hetgly07022,Hetgly18149,Hetgly07545,Hetgly02035
FALSE	1	1111	27	3	0.111111	0.00270027	GO:0035639	GO:MF	purine ribonucleoside triphosphate binding	7462	5380	GO:0043168, GO:1901265	IEA,IEA,IEA	Hetgly11823,Hetgly04087,Hetgly11810
