## Supplementary material for "The SUbventral-Gland master Regulator (SUGR) of nematode virulence": Table S3

### Sheet: Sheet1
Gene ID	Forwad primer 5' to 3'	Reverse primer 5' to 3'
Primers used for qPCR in Heterodera schachtii
Hsc_gene_14352 (sugr1)	CCGACGGATGAGGCGGAAA	CGCCGACTCCTCAGCATGTTCG
Hsc_gene_6993	ACACTCACTTATGAGGCCG	GCGTCTCCGCCAATTT
Hsc_gene_2491	TATCAGCCAAAAAGGAAATATTTGT	AATGGCCCTTTTCAAATCATA
Primers used for qPCR in Heterodera glycines
Hetgly00282 (Hg sugr)	GCCAAAAGCTGAAATGATCCC	CACACGTACGGTATCTGCAG
Hetgly05367 – expansin	ATCTTCATCATGCATGGGCT	TCGTCCAACATGTACTGTTTGTC
Hetgly08289 – beta 1-4- endoglucanase	ACAAGGCGATTGAATTCTTCAC	GACTGGACGCATAGAAGTGG
Hetgly20776 – pectate lyase	AGTACAGTTTCACGGTCACAG	GCCACATCACCATAATTCTCGT
Hetgly14426 – arabino galactan	GATTTCCACTACAGCGACTC	ATCTCATTACCAACCTGAACCC
Hg-GAPDH (CA939315.1)	TGCCGTCTGGTCGATCTGA	CTTTTGCGCGTCGTCTTTC
dsRNAi primers with added T7 site (cataatacgactcactatagggaga) for transcription
Hetgly00282_dsRNA	cataatacgactcactatagggagaCTGTTGGCTTTGTTCCGCTC	cataatacgactcactatagggagaAGCATGCGTATCGTTCGGAT
GFP_dsRNA	cataatacgactcactatagggagaAGGACGACGGCAACTACAAG	cataatacgactcactatagggagaTGTTCTGCTGGTAGTGGTCG
Primers used to clone full length promoters in Yeast-One-Hybrd (Y1H)screen
Hsc_gene_13352	AAAAGCTTGAATTCGGGGGTGGCGTTGGGATTATT	GATCCCCGGGTACCGTGCTTGTCGCGGTAGTCTTT
Hsc_gene_16818	AAAAGCTTGAATTCGATGCCAAACAGAAGCTGTGC	GATCCCCGGGTACCGGGGCTTGTTACCATTTCCGC
Hsc_gene_18114	AAAAGCTTGAATTCGTTGAAACCCGGTATGGTCGG	GATCCCCGGGTACCGGCCGCTTTCACTCGACTTTG
Hsc_gene_10855	AAAAGCTTGAATTCGTGATGGACCATTGCGCTTAA	GATCCCCGGGTACCGTGTTGCTGTTTCTGTTGTTTTCTG
Hsc_gene_19185	AAAAGCTTGAATTCGTTTGAAGAGGACGGCGACAA	GATCCCCGGGTACCGCGCCAATTTGCCAATGCCTT
Hsc_gene_2729	AAAAGCTTGAATTCGTCGACACTTCAGCACCTGAT	GATCCCCGGGTACCGAGCAGGCTCATCTTGATCCG
Hsc_gene_17860	AAAAGCTTGAATTCGCCTGCTGCCGGGTTCTAATT	GATCCCCGGGTACCGTTCTTGTACCGTAGCCGTGT
Hsc_gene_14352 (sugr1)	AAAAGCTTGAATTCGGGCATTGGACCAAGAACACTTCG	GATCCCCGGGTACCGAGACAATCCGCCACAGATCAGAC
Hsc_gene_22020 (satfa)	AAAAGCTTGAATTCGTCATCAACGAAATTGCGCGG	GATCCCCGGGTACCGGCAACAACGCGACGAAAGAA
Hsc_gene_9210 (satfb)	AAAAGCTTGAATTCGTTTGAATTCGCTCGCACTCC	GATCCCCGGGTACCGTTTAACGTCGCACTCTCCGG
Primers used to cut out promoter halves from the Y1H bait plasmids (proximal (b) and distal (a) halves)
Hsc_gene_13352 a	GATACAATTTTAATTTGCTATTTCGCGGTACCCGGGGATCTG	CAGATCCCCGGGTACCGCGAAATAGCAAATTAAAATTGTATC
Hsc_gene_16818 a	TCAACTCGGCAATTCCGGTACCCGGGGATC	GATCCCCGGGTACCGGAATTGCCGAGTTGA
Hsc_gene_18114 a	TCATAATTAATTTTAACAACAAACAAAAGTTCGGTACCCGGGGATCTG	CAGATCCCCGGGTACCGAACTTTTGTTTGTTGTTAAAATTAATTATGA
Hsc_gene_10855 a	TTGAAGTTTATTGCCCCGGTACCCGGGGATCT	AGATCCCCGGGTACCGGGGCAATAAACTTCAA
Hsc_gene_19185 a	CTTTTGGGCAATGGCCGGTACCCGGGGATC	GATCCCCGGGTACCGGCCATTGCCCAAAAG
Hsc_gene_2729 a	GCTGTGTTTTGTTTCAGCGGTACCCGGGGATC	GATCCCCGGGTACCGCTGAAACAAAACACAGC
Hsc_gene_17860 a	GTCCCGTACACCCGGTACCCGGGG	CCCCGGGTACCGGGTGTACGGGAC
Hsc_gene_14352 (sugr1) a	GCATTGCCGAAAATATATTAGCGGTACCCGGGGATCTG	CAGATCCCCGGGTACCGCTAATATATTTTCGGCAATGC
Hsc_gene_22020 (satfa) a	CACTTTTCTGAATTCATCCCGGTACCCGGGGATC	GATCCCCGGGTACCGGGATGAATTCAGAAAAGTG
Hsc_gene_9210 (satfb) a	TTTTATTTATAGCTTGATCCGGTACCCGGGGATCTGTC	GACAGATCCCCGGGTACCGGATCAAGCTATAAATAAAA
Hsc_gene_13352 b	GATGAATTGAAAAGCTTGAATTCGGAGCCCTTTATCATCTAAAATCCC	GGGATTTTAGATGATAAAGGGCTCCGAATTCAAGCTTTTCAATTCATC
Hsc_gene_16818 b	TGAATTGAAAAGCTTGAATTCGTTAAATGGCATTTCGAGAGGGG	CCCCTCTCGAAATGCCATTTAACGAATTCAAGCTTTTCAATTCA
Hsc_gene_18114 b	TGATGAATTGAAAAGCTTGAATTCGACGTGGCAGTAATAATTTGATGG	CCATCAAATTATTACTGCCACGTCGAATTCAAGCTTTTCAATTCATCA
Hsc_gene_10855 b	GAATTGAAAAGCTTGAATTCGTGCCTTGTGCTAAGTGCCAAC	GTTGGCACTTAGCACAAGGCACGAATTCAAGCTTTTCAATTC
Hsc_gene_19185 b	GAATTGAAAAGCTTGAATTCGTGGCCAAAAGCGACGAG	CTCGTCGCTTTTGGCCACGAATTCAAGCTTTTCAATTC
Hsc_gene_2729 b	GAATTGAAAAGCTTGAATTCGTGAGCTTCAGCTTCACTCCTC	GAGGAGTGAAGCTGAAGCTCACGAATTCAAGCTTTTCAATTC
Hsc_gene_17860 b	GATGAATTGAAAAGCTTGAATTCGCTCTACTTTATACAAGTGATGTGT	ACACATCACTTGTATAAAGTAGAGCGAATTCAAGCTTTTCAATTCATC
Hsc_gene_14352 (sugr1) b	GAATTGAAAAGCTTGAATTCGTAGTGACGATGAGTGTGAGCG	CGCTCACACTCATCGTCACTACGAATTCAAGCTTTTCAATTC
Hsc_gene_22020 (satfa) b	GATGAATTGAAAAGCTTGAATTCGTTCTGTTTCTCCTCGATAGAACAA	TTGTTCTATCGAGGAGAAACAGAACGAATTCAAGCTTTTCAATTCATC
Hsc_gene_9210 (satfb) b	GATGAATTGAAAAGCTTGAATTCGATAGCTTGATCACTAGCACTTTTT	AAAAAGTGCTAGTGATCAAGCTATCGAATTCAAGCTTTTCAATTCATC
Primers used to clone transcription factors
Hsc_gene_14352 (sugr)	AAAAAGAGGGTGGGCCAAAAGCTGAGCTGATCCC	TTGACCAAACCTCTGTCATTCGTAGCCATTCAAAAGC
Hsc_gene_22020 (satfa)	AAAAAAGAGGGTGGGATGCTGGCACCAAAAAAACCCC	TTGACCAAACCTCTGTCATTTTCCATGCCATTCTTTCTCT
Hsc_gene_9210 (satfb)	AAAAAAGAGGGTGGGATGATTGAGCCTAATTCTGTCGAA	TTGACCAAACCTCTGCTAATATGGGAACAATTGGTGCGA
Primers used to linearise plasmids
pDEST22	CAGAGGTTTGGTCAAGTCTCC	CCCACCCTCTTTTTTTGGG
pAbAi:bait	TTTTCTGTCTTCGAAGAGTAAA	TTTGCTGACATTGGTAATACA
Primers used during in situ hybridisation of SUGR1 regulated genes
Hsc_15468	TGAAATTTCCTTTGACGCAAC	GGCACACATCCTTTGGAATC
Hsc_gene_11134	AATATTACAGCGGCGGAGTG	GGCACCGTAGAAGGTGAAAA
Hsc_gene_13352	TTTCACTGGCATTTTTGTCG	GCCGTAAATGTCGACAACCT
Hsc_gene_1668	AAACGGCTTCTCCATCATTG	GGCACTTGATGTGATCGTGT
Hsc_gene_18118	CGAACCCAAACCATTTTCTC	GATGGTGACTCTTCGGTGGT
Hsc_gene_21727	TCAATGTCAAGCTGGTGGAG	AAGCCACCATATTGCCAGAC
dsRNA sequences for sugr1/gfp silencing
Gene ID	dsRNA
Hsc_gene_14352 (sugr1)	GCACCUUUUUUCUCUGUUGGAUUUGUUCCGAUCGAUCCCGGCAUUUUGCACUGUCGACCUGGAUGAUCAAGUGCGAUUGGCUAAUUAUGUUGGAAGUGCUGUCUAUUUAAUGUCGACUAAUUUUCAUUUAAACAUUGUGAAUUUUGAUUCGGAAAAAGAGUUUGAACUCUCGAAAUUUAUGAUCAGUGCAAAUCUGUGCCUGGAGGAGUUUCUGUUGCUCAGAGCCAUUGUGAUAUGCCAUUCAAGCGUUUCAAAUCUUUCACAAAAUGCCAAAUCGCUACUUCAAUUUGAAUCCGAACGAUACGCAUGCUGUUUAAUGCAUUUUUUGCGUUUAAAGCAUGGAAAUGAGAAGGGACUGAUUCGAUAUACGGAAGUCAUUUAUUUGGCUGAGCAAUUGUU…
gfp	UUCAAUGCUUUUCAAGAUACCCAGAUCAUAUGAAGCGGCACGACUUCUUCAAGAGCGCCAUGCCUGAGGGAUACGUGCAGGAGAGGACCAUCUUCUUCAAGGACGACGGGAACUACAAGACACGUGCUGAAGUCAAGUUUGAGGGAGACACCCUCGUCAACAGGAUCGAGCUUAAGGGAAUCGAUUUCAAGGAGGACGGAAACAUCCUCGGCCACAAGUUGGAAUACAACUACAACUCCCACAACGUAUACAUCAUGGCAGACAAACAAAAGAAUGGAAUCAAAGUUAACUUCAAAAUUAGACACAACAUUGAAGAUGGAAGCGUUCAACUAGCAGACCAUUAUCAACAAAAUACUCCAAUUGGCGAUGGCCCUGUCCUUUUACCAGACAACCAUUACC…
